# Synovial macrophage diversity and activation of M-CSF signaling in post-traumatic osteoarthritis

**DOI:** 10.1101/2023.10.03.559514

**Authors:** Alexander J. Knights, Easton C. Farrell, Olivia M. Ellis, Michelle J. Song, C. Thomas Appleton, Tristan Maerz

**Author notes:** Corresponding author; Rm 2017, Biomedical Science Research Building, 109 Zina Pitcher Pl, Ann Arbor, 48109.

## Abstract

**Objective:** Synovium is home to immune and stromal cell types that orchestrate inflammation following a joint injury; in particular, macrophages are central protagonists in this process. We sought to define the cellular and temporal dynamics of the synovial immune niche in a mouse model of post-traumatic osteoarthritis (PTOA), and to identify stromal-immune crosstalk mechanisms that coordinate macrophage function and phenotype.

**Design:** We induced PTOA in mice using a non-invasive tibial compression model of anterior cruciate ligament rupture (ACLR). Single cell RNA-seq and flow cytometry were used to assess immune cell populations in healthy (Sham) and injured (7d and 28d post-ACLR) synovium. Characterization of synovial macrophage polarization states was performed, alongside computational modeling of macrophage differentiation, as well as implicated transcriptional regulators and stromal-immune communication axes.

**Results:** Immune cell types are broadly represented in healthy synovium, but experience drastic expansion and speciation in PTOA, most notably in the macrophage portion. We identified several polarization states of macrophages in synovium following joint injury, underpinned by distinct transcriptomic signatures, and regulated in part by stromal-derived macrophage colony-stimulating factor signaling. The transcription factors Pu.1, Cebpα, Cebpβ, and Jun were predicted to control differentiation of systemically derived monocytes into pro-inflammatory synovial macrophages.

**Conclusions:** We defined different synovial macrophage subpopulations present in healthy and injured mouse synovium. Nuanced characterization of the distinct functions, origins, and disease kinetics of macrophage subtypes in PTOA will be critical for targeting these highly versatile cells for therapeutic purposes.
