## Supplementary table 3 for "Synovial macrophage diversity and activation of M-CSF signaling in post-traumatic osteoarthritis"

### Sheet: Ctrl vs PTOA mac DEGs
	avg_log2FC	p_val_adj
Lyve1	1.67127	4.73612e-11
Cd163	1.39541	2.62981e-36
Mgl2	1.26845	8.49042e-08
Ccl6	0.957845	1.47482e-09
F13a1	0.948053	1.24077e-10
Fgfr1	0.876402	2.58586e-26
Folr2	0.837689	9.97809e-13
Ednrb	0.792794	1.2329e-11
Trf	0.756074	7.20823e-08
Colec12	0.745226	1.58051e-06
Fxyd2	0.735264	3.95788e-06
Lyz1	0.711454	0.0135512
Fcgrt	0.693214	3.79924e-18
Cd36	0.652587	6.34031e-11
Mrc1	0.647977	1.42888e-08
Ccl9	0.642194	5.14789e-05
Pxdc1	0.615269	2.01598e-06
Pf4	0.601205	4.69013e-05
Tns1	0.597945	4.5508e-07
Cbr2	0.592993	4.72524e-11
Plxdc2	0.576217	1.09828e-22
Gas6	0.567818	4.74942e-06
Sptbn1	0.549992	2.02065e-07
Clec10a	0.531162	2.41828e-19
Acp5	0.522795	0.0175794
Eps8	0.489623	0.0130943
Gm42418	0.488864	1.30311e-07
Selenop	0.477619	0.00575175
Wwp1	0.472649	2.0326e-06
St8sia4	0.460488	0.0479934
AA467197	0.439783	9.71916e-10
Abca9	0.437282	6.44587e-15
Cd209d	0.424857	6.09102e-12
Tuba1a	0.421791	0.00351751
Lifr	0.41854	1.52271e-10
Cd81	0.417264	0.000374665
Axl	0.414065	0.00916407
Pmp22	0.411421	0.0431142
Itsn1	0.404894	2.3801e-06
Spire1	0.400962	0.00984952
Rnase4	0.400045	0.0123244
Zbtb20	0.390667	3.05243e-07
Serpinb8	0.390627	2.66368e-09
Sult1a1	0.38382	1.25026e-27
Timp2	0.380642	0.0194759
P2rx7	0.376663	7.84575e-05
Gfra2	0.363518	1.23851e-13
Kitl	0.349342	2.40647e-10
Trim25	0.322026	0.0367041
Rgl1	0.318272	0.00177732
Adap2	0.318267	0.0231203
Hspa1a	0.312519	0.0164917
Tmod1	0.310258	1.76445e-14
Tbxas1	0.301986	0.000589973
Ear2	0.299323	2.3375e-15
Cmpk2	0.296941	0.0100982
Smc4	0.296306	1.7906e-05
Bmp2	0.294514	1.48077e-14
Myof	0.288181	0.00083618
Rcn3	0.287469	1.33102e-05
Timd4	0.283754	0.00603131
Cavin1	0.28352	4.62967e-05
Uck2	0.283147	0.0086926
Enpep	0.273259	1.34677e-10
Frmd4b	0.27176	2.74849e-05
Mndal	0.266971	0.0146952
Stard8	0.265509	4.3997e-05
Rasgrp3	0.252826	9.51783e-08
Pdpn	-0.250934	0.00478139
Arl4c	-0.253852	0.00143353
Phlda1	-0.256724	0.00160453
Ly6a	-0.266602	0.0373166
Nlrp3	-0.287153	0.00159496
Prdm1	-0.301188	5.8008e-08
Il7r	-0.317537	4.64272e-09
Olfml3	-0.324084	0.00142139
Cd300c2	-0.334854	6.18173e-06
Lyz2	-0.343268	0.0244822
Gadd45b	-0.348731	0.0480127
Apoe	-0.367861	0.000375344
Ctss	-0.379636	0.00105872
Dusp1	-0.380712	0.0119894
Tnip3	-0.39333	6.23978e-10
Cxcl2	-0.395322	0.00776337
Mif	-0.405859	3.75335e-06
Lgals3	-0.409065	0.0101977
Lhfpl2	-0.411745	0.00110823
Cd93	-0.448394	0.000279884
Rgcc	-0.454393	5.65271e-06
Ccl8	-0.455688	0.0274769
Kcnn4	-0.464945	1.92584e-09
Col1a1	-0.480456	1.25573e-05
Col3a1	-0.499218	0.000349629
Trem2	-0.501847	1.92198e-07
Ms4a7	-0.510894	3.18888e-08
Fos	-0.5115	6.58964e-05
Id3	-0.529029	0.00185619
Jun	-0.53783	0.00356288
Ctsd	-0.573913	0.00113664
Gngt2	-0.63035	0.00632898
Ccrl2	-0.633531	1.17441e-05
Atf3	-0.635981	0.00712559
Mmp14	-0.681318	2.99154e-15
Gpnmb	-0.681916	2.16359e-05
Mpeg1	-0.698664	8.37026e-13
Spp1	-1.02317	3.57032e-06
