## Supplementary table 4 for "Synovial macrophage diversity and activation of M-CSF signaling in post-traumatic osteoarthritis"

### Sheet: Ctrl vs RA mac DEGs
	avg_log2FC	p_val_adj
Pf4	0.70073	3.19003e-48
Lyve1	0.658894	2.74112e-53
Fn1	0.647806	1.10245e-37
Cxcl1	0.629085	2.05711e-09
Fos	0.57651	1.0951e-50
Clic4	0.496053	5.32196e-158
Selenop	0.495616	4.32517e-53
Tppp3	0.48608	1.05218e-78
Fosb	0.482568	4.19833e-120
Icam1	0.476725	3.00362e-32
Aqp1	0.472667	1.06578e-45
Mtmr10	0.464374	1.61633e-123
Ccl2	0.452874	7.26292e-40
Serpine1	0.451278	1.32366e-06
C1qb	0.450346	1.27236e-110
Klf4	0.429729	4.09432e-125
C1qa	0.425721	1.73585e-97
Cspg4	0.407954	0.00171243
Lyz2	0.403076	3.37179e-67
C1qc	0.398588	3.2858e-90
Ifi207	0.396515	6.67321e-105
Cited2	0.394122	5.33417e-22
Rgcc	0.384634	2.60373e-38
Vim	0.383753	7.14847e-69
Rasgef1b	0.383691	4.33712e-67
Atf3	0.379823	3.43927e-72
Nr4a2	0.379231	3.02875e-05
Nfkbiz	0.378619	1.31261e-67
Socs3	0.362591	3.43799e-90
Tnfaip3	0.353597	6.0516e-14
Mt1	0.350473	4.87043e-16
Atp2b4	0.349412	6.39029e-61
Hspa1b	0.348591	1.60694e-72
Tnfsf9	0.345583	3.13988e-08
Egr1	0.338982	1.28571e-43
Nr4a1	0.335783	1.52264e-08
S100a10	0.331635	1.29047e-47
Peli1	0.330874	1.33489e-86
Irf1	0.324935	2.87318e-08
Pmepa1	0.319982	3.69102e-67
Dusp1	0.311469	1.64946e-46
Cd83	0.307192	1.38162e-81
Cd36	0.305152	1.44711e-47
Ccr2	0.303572	1.8528e-26
Ccl7	0.301241	2.53405e-47
Cdkn1a	0.290529	1.72148e-91
Zfp703	0.288361	1.4277e-16
Abca1	0.285013	6.01865e-72
Bhlhe40	0.280294	3.00342e-35
Ccr5	0.279545	1.11796e-21
Mafb	0.276384	5.7698e-80
Rgs1	0.275119	6.74103e-09
Myo1e	0.274862	1.67919e-21
Tnfaip2	0.266068	8.08629e-11
Gadd45b	0.265585	4.81561e-16
Itgb5	0.264089	1.56025e-38
Sash1	0.263133	1.25393e-95
Rab7b	0.258074	1.13233e-82
Nfkb1	0.256841	3.40413e-23
Nlrp3	0.256361	7.69914e-56
Rhob	0.250689	7.86844e-89
H2-DMa	-0.258881	7.372e-39
H2afv	-0.263454	3.24002e-18
Tubb5	-0.265027	4.10147e-16
Hebp1	-0.269157	0.00598901
Prune2	-0.270605	1.05443e-123
Hp	-0.270897	0
Igfbp4	-0.273926	0.0391351
Gstm1	-0.275715	2.82889e-08
Syngr1	-0.277665	8.62256e-23
Cd81	-0.278866	8.66931e-11
Ctsk	-0.279009	8.70493e-08
H2-DMb1	-0.280454	2.4392e-31
Mgst3	-0.285736	1.38195e-37
Clec4a1	-0.285834	0.00510383
Napsa	-0.293699	1.86394e-91
Pld4	-0.294569	5.97542e-10
Tspan3	-0.300866	1.34672e-32
Tmem176b	-0.30207	2.2549e-14
Hist1h1c	-0.303423	5.03926e-54
Ms4a7	-0.304006	7.8738e-09
Pycard	-0.310644	4.76008e-28
Qpct	-0.317894	9.62385e-56
Bhlhe41	-0.335062	0.0334807
Il1r2	-0.340351	3.10308e-155
Pld3	-0.351756	2.33518e-12
Mmp9	-0.353543	1.55103e-211
Hpgd	-0.353872	2.79875e-46
Tuba1b	-0.365539	3.18595e-23
Cd209d	-0.373276	1.3768e-06
Ctsh	-0.380977	1.55856e-05
Acp5	-0.391255	3.1311e-15
Clec10a	-0.397962	1.31564e-08
Fabp5	-0.405359	1.18468e-102
Fcgr2b	-0.417151	0.000368532
Ccl4	-0.420722	2.36631e-22
Clec4n	-0.420767	1.45765e-16
Syngr2	-0.441505	0.000388719
Slc7a11	-0.441722	1.30753e-172
Mif	-0.447302	9.15692e-19
Aif1	-0.457395	0.0218047
Bst2	-0.461653	9.93028e-31
Mgl2	-0.520965	1.97044e-33
Ifitm3	-0.58321	0.000151048
Spp1	-0.640161	1.20793e-20
Ccl8	-0.728642	3.58561e-59
H2afz	-0.741958	0.00509903
S100a8	-0.756455	2.08528e-183
H2-Eb1	-0.827494	1.78676e-22
Gm42418	-1.02756	1.75865e-20
