## Supplementary table 1 for "Synovial macrophage diversity and activation of M-CSF signaling in post-traumatic osteoarthritis"

### Sheet: Mono to Mac gene modules
id	module	supermodule	dim_1	dim_2
Slc40a1	1	1	0.215408	-2.68184
Raph1	1	1	1.18756	-2.75615
Nrp2	1	1	-0.703415	-4.40166
Tns1	1	1	-0.614743	-4.43033
Serpinb8	1	1	1.46252	-2.7297
Il10	1	1	0.953261	-3.87302
Srgap2	1	1	-0.0719648	-3.1566
Cyb5r1	1	1	-0.604178	-2.28796
Nav1	1	1	0.952622	-2.30073
Cfh	1	1	1.00678	-3.07478
Rgs2	1	1	-0.330582	-1.0913
Rgs18	1	1	0.561649	-3.48489
Rgl1	1	1	0.905247	-3.72522
Npl	1	1	-0.689638	-3.93086
Rnasel	1	1	-0.125396	-4.05442
Glul	1	1	0.8593	-3.2615
Creg1	1	1	-1.00615	-1.00444
Fcgr2b	1	1	0.651862	-3.25129
Fcgr3	1	1	-0.236262	-2.96332
Cd84	1	1	-0.177391	-1.60863
Mrc1	1	1	0.186866	-3.82333
Camsap1	1	1	0.313174	-3.45552
Nacc2	1	1	-0.0468156	-4.01063
Pmpca	1	1	0.0607367	-1.26737
Cercam	1	1	-0.227958	-2.46771
Phyhd1	1	1	-0.0824998	-2.66539
Gapvd1	1	1	0.147835	-2.97206
Rab14	1	1	-0.669317	-1.3468
Dennd1a	1	1	1.56807	-2.41116
Ctnnd1	1	1	0.375962	-3.63747
Ptprj	1	1	0.884737	-2.01633
Rapsn	1	1	-0.994592	-2.90363
Acp2	1	1	-0.301114	-3.57512
Lmo2	1	1	-0.32793	-2.68036
Spred1	1	1	1.05066	-3.04132
Ehd4	1	1	0.356673	-3.40663
Secisbp2l	1	1	1.46992	-2.79948
Sirpa	1	1	-0.137821	-1.43474
Ptpra	1	1	0.881074	-2.58784
Dstn	1	1	0.426409	-2.15979
Snx5	1	1	0.551973	-3.42919
Rin2	1	1	0.407819	-3.4389
Cd93	1	1	-0.557825	-3.08472
Abhd12	1	1	-0.976809	-1.5745
Trpc4ap	1	1	1.24368	-2.6207
Sla2	1	1	-0.517461	-5.19355
Mafb	1	1	0.534723	-2.33817
Serinc3	1	1	0.57941	-3.31665
Ctsa	1	1	-0.221761	-2.00042
Pltp	1	1	-0.958094	-2.82751
Sulf2	1	1	-0.466955	-3.83516
Prex1	1	1	-0.58927	-0.86909
Fabp5	1	1	-1.75145	-3.01073
Rnf13	1	1	-0.12064	-1.7648
P2ry12	1	1	0.394674	-2.77697
Rap2b	1	1	-1.20493	-2.07253
Schip1	1	1	-1.04716	-2.4941
B3galnt1	1	1	-0.15295	-4.03995
Fcrls	1	1	-0.583158	-3.08748
S100a1	1	1	-1.98053	-1.58395
Rsbn1	1	1	1.25436	-1.93071
Fam102b	1	1	0.444286	-2.31032
S1pr1	1	1	-0.42438	-4.43346
Vcam1	1	1	0.68673	-2.68549
Sh3glb1	1	1	-0.835286	-1.63295
Bcl10	1	1	0.632117	-2.82929
Miga1	1	1	-0.217414	-3.6956
Wls	1	1	0.519363	-3.57137
Sdcbp	1	1	0.176234	-1.27498
Wwp1	1	1	0.0444752	-3.96318
Abca1	1	1	-0.223017	-3.73786
Klf4	1	1	1.74361	-2.5496
Rgs3	1	1	1.25511	-2.99755
Atp6v1g1	1	1	-1.79926	-1.94357
Hacd4	1	1	-0.0559289	-3.54785
Jun	1	1	2.09031	-2.63677
Tut4	1	1	0.252443	-2.02079
Eps15	1	1	0.737888	-3.51297
Mob3c	1	1	1.28826	-2.49756
Akr1a1	1	1	-1.70132	-2.00115
Atp6v0b	1	1	-0.87719	-1.0322
Sdc3	1	1	-0.323662	-2.21631
Atpif1	1	1	-1.92321	-1.66151
Man1c1	1	1	-0.470057	-3.33003
Tmem50a	1	1	-0.783546	-1.35636
2510039O18Rik	1	1	-0.757713	-1.16712
Plekhg5	1	1	0.00128741	-4.09395
5830444B04Rik	1	1	0.973702	-3.23943
Cd36	1	1	-0.552258	-4.50511
Fgl2	1	1	0.428972	-2.81849
Cpz	1	1	-0.4875	-5.16335
Mrfap1	1	1	-1.14529	-2.03574
Rbpj	1	1	1.62454	-2.42527
Klf3	1	1	1.06853	-2.03919
Nfxl1	1	1	0.174092	-3.76128
Pf4	1	1	-0.298605	-3.83748
G3bp2	1	1	1.23184	-2.53315
Wdfy3	1	1	0.102362	-3.735
Spp1	1	1	-1.90975	-2.74411
Ttc28	1	1	1.41749	-2.34887
Fam222a	1	1	0.916115	-3.72106
Ccl24	1	1	-0.467803	-4.41846
Nxpe5	1	1	0.186248	-3.62514
Snx8	1	1	-0.412964	-3.2638
Gna12	1	1	-0.753533	-2.68398
Bri3	1	1	-1.32546	-2.45958
2610001J05Rik	1	1	-0.638598	-1.46589
D630045J12Rik	1	1	-0.420133	-4.44362
Hpgds	1	1	-0.671728	-1.28388
St3gal5	1	1	0.765207	-2.33671
Rab11fip5	1	1	0.222395	-3.79592
Slc6a6	1	1	0.410997	-2.14
Frmd4b	1	1	0.732376	-3.43393
Camk1	1	1	-0.800157	-2.17888
Washc2	1	1	0.851542	-2.23166
C3ar1	1	1	-0.277416	-1.24004
Clec4n	1	1	-1.10207	-2.40943
Clec4d	1	1	-1.79277	-2.99749
Ptms	1	1	-1.57797	-2.23507
Lrp6	1	1	0.354753	-3.96324
Epn1	1	1	-0.824958	-1.61471
C5ar1	1	1	0.352254	-2.19035
Ap2s1	1	1	-1.70339	-1.92668
Cd3eap	1	1	-0.353008	-4.98611
Apoe	1	1	-0.783676	-2.87996
Blvrb	1	1	-0.688667	-3.87998
Cebpa	1	1	-0.152678	-1.31986
Cd33	1	1	0.379833	-3.30426
Fcgrt	1	1	-0.416978	-3.91322
Ftl1	1	1	-1.75338	-2.9486
Idh2	1	1	-0.284243	-2.58305
Ctsc	1	1	0.404168	-3.2794
Slco2b1	1	1	0.304911	-3.56555
P2ry6	1	1	-0.373753	-2.51885
Arap1	1	1	0.813552	-2.32269
Folr2	1	1	-0.69133	-4.11608
Lamtor1	1	1	-1.71502	-1.98333
Ilk	1	1	-1.10845	-1.83896
Sbf2	1	1	-0.200745	-4.27331
Chp2	1	1	-0.430493	-4.41116
Sult1a1	1	1	0.082726	-3.49431
Tacc2	1	1	0.261756	-2.63015
Paox	1	1	-1.0384	-2.36003
Ctsd	1	1	-1.71796	-3.10509
Cd81	1	1	-0.270266	-2.99628
Lamp1	1	1	-0.793225	-3.49726
Gas6	1	1	-0.273281	-4.16022
Cln8	1	1	-0.227941	-3.16524
Saraf	1	1	-0.227194	-2.83395
Mtus1	1	1	0.123953	-3.37467
Hpgd	1	1	-0.282664	-2.93372
Ddx60	1	1	0.144889	-3.85732
Psd3	1	1	0.933822	-3.38593
Lpl	1	1	-0.613543	-2.35779
Gdf15	1	1	-1.86292	-2.85486
Gm11175	1	1	-1.76563	-2.97033
Klf2	1	1	1.39382	-2.89708
Hmox1	1	1	-0.559451	-4.33221
Gab1	1	1	0.338026	-3.14857
Rnf150	1	1	0.393679	-3.68199
Scoc	1	1	0.1598	-2.32916
Gm45464	1	1	1.17074	-2.73688
Rpgrip1l	1	1	-1.86005	-2.88716
Mt1	1	1	0.989296	-3.83521
K230015D01Rik	1	1	1.39211	-2.58523
Zfhx3	1	1	1.31164	-2.34046
Maf	1	1	-0.00456897	-3.72037
Hsbp1	1	1	-1.77954	-1.85799
Irf8	1	1	0.290564	-2.84083
Map1lc3b	1	1	-1.22305	-2.07027
Rab4a	1	1	-0.320442	-2.43296
Irf2bp2	1	1	0.85556	-2.27986
Nrp1	1	1	0.193176	-3.42108
Epor	1	1	-0.408775	-4.01235
Aplp2	1	1	1.05841	-3.29021
Fli1	1	1	0.617776	-3.54998
Arhgef12	1	1	0.336637	-2.97841
Fxyd2	1	1	-0.394497	-4.37357
Scamp2	1	1	0.574087	-3.02838
Nptn	1	1	-0.162313	-1.23011
Hexa	1	1	-0.876292	-3.81444
Pias1	1	1	0.0530432	-1.92216
Rab11a	1	1	-1.58388	-1.87486
Myo5a	1	1	0.765442	-3.25498
Morf4l1	1	1	0.0275286	-1.38002
Slc9a9	1	1	0.149931	-3.79291
U2surp	1	1	0.883601	-2.64457
Trf	1	1	0.161104	-3.34114
Tgfbr2	1	1	0.152739	-3.13371
Lars2	1	1	-0.451885	-5.11107
Ccr1	1	1	0.397235	-4.00447
Sash1	1	1	0.18504	-3.10622
Epm2a	1	1	-1.05113	-2.75731
Arhgap18	1	1	0.465929	-3.47764
Dse	1	1	-0.124546	-3.39723
Marcks	1	1	0.386186	-3.34073
Sesn1	1	1	-0.005235	-3.55394
Snx3	1	1	-1.31666	-2.57678
Man1a	1	1	0.984726	-3.27571
Ranbp2	1	1	1.36468	-2.93162
Sgpl1	1	1	0.376957	-2.63413
Arid5b	1	1	-0.0328818	-3.0447
Nuak1	1	1	0.81042	-2.79205
Igf1	1	1	-0.533477	-4.12466
Gas2l3	1	1	0.700636	-1.9134
Atp2b1	1	1	1.46405	-2.61293
Dusp6	1	1	-0.213283	-3.3431
Atxn7l3b	1	1	-0.0567766	-1.42202
Gns	1	1	-0.44959	-2.06557
Mon2	1	1	1.07622	-2.67739
Lrp1	1	1	-0.4931	-1.24631
Cd63	1	1	-1.65497	-2.96458
Ap1b1	1	1	0.0877614	-3.64871
Peli1	1	1	1.41651	-2.46381
Cpeb4	1	1	0.414148	-1.74532
Ltc4s	1	1	-0.198046	-4.13152
Slc22a4	1	1	-1.80475	-2.91954
Rapgef6	1	1	0.133291	-3.04809
Ulk2	1	1	0.207753	-3.33155
Pmp22	1	1	-0.543467	-4.45598
Gas7	1	1	1.17234	-2.41706
Tmem256	1	1	-1.58443	-1.93795
Gabarap	1	1	-1.78926	-1.80532
Mgl2	1	1	1.25953	-2.04988
Clec10a	1	1	0.311604	-3.67441
Serpinf1	1	1	1.34364	-3.59364
Slc43a2	1	1	0.3555	-2.51966
Taok1	1	1	1.36726	-2.72975
2610507B11Rik	1	1	0.0635247	-3.70249
Evi2a	1	1	0.167945	-1.36625
Suz12	1	1	1.46831	-2.62949
Ccl2	1	1	1.0502	-3.72592
Ccl7	1	1	0.41871	-3.85969
Ccl12	1	1	0.952694	-3.65644
Ccl8	1	1	-0.652016	-3.98497
Wfdc17	1	1	-1.49476	-2.59708
Cltc	1	1	0.330201	-3.7824
Gdpd1	1	1	-0.658476	-3.82166
Igfbp4	1	1	-0.218187	-4.07129
Rab5c	1	1	-0.912266	-1.01485
Tmem106a	1	1	-0.745151	-3.20129
Grn	1	1	-0.886725	-2.44569
Cyb561	1	1	0.435302	-2.60261
Bptf	1	1	0.797107	-1.97045
Slc16a6	1	1	0.230546	-2.1964
Abca9	1	1	0.846992	-3.0882
Cd300ld2	1	1	1.42098	-3.4768
Sec14l1	1	1	0.867111	-3.46576
Timp2	1	1	-0.170264	-3.58053
Cant1	1	1	-0.191039	-1.76709
Slc26a11	1	1	-1.0394	-2.62766
Cbr2	1	1	-0.603993	-3.9454
Rhob	1	1	0.82999	-2.95187
Pik3cg	1	1	1.19907	-3.50658
Etv1	1	1	0.499484	-3.86955
Lgmn	1	1	-0.870174	-2.92436
Ifi27	1	1	-0.84081	-1.14894
Ighm	1	1	0.447868	-3.48581
Gdi2	1	1	-1.09746	-1.76833
Aoah	1	1	0.194996	-3.46251
Hfe	1	1	-0.163765	-3.33182
Serpinb6a	1	1	-0.661009	-3.98366
F13a1	1	1	-0.394868	-4.39387
Mylip	1	1	-0.80358	-3.04083
Ninj1	1	1	-0.608792	-4.11762
Tut7	1	1	1.12005	-3.15887
Ctla2b	1	1	-1.63515	-2.97774
Ctla2a	1	1	-1.73261	-2.94869
Ctsl	1	1	-1.17932	-2.27548
Mef2c	1	1	1.16631	-2.70081
Iqgap2	1	1	1.07296	-3.10673
Nid2	1	1	0.733963	-2.63147
Sfmbt1	1	1	0.0628875	-3.72582
Stab1	1	1	-0.272844	-3.75206
Nisch	1	1	0.239237	-3.08661
Ncoa4	1	1	-0.414025	-3.89839
Wdfy4	1	1	0.00510817	-1.21349
Rnase4	1	1	-0.275937	-3.41947
Ang	1	1	0.0440033	-3.49644
Slc7a7	1	1	-1.13712	-2.27547
Ctsb	1	1	-0.827848	-3.43122
Mtmr9	1	1	0.728244	-2.50571
Itm2b	1	1	-0.827551	-2.85087
Tm9sf2	1	1	0.82717	-2.85832
Selenop	1	1	-0.148797	-3.63237
Ccdc152	1	1	-0.223999	-4.50953
Dab2	1	1	0.241253	-3.60491
Lifr	1	1	1.38469	-2.61054
Zfp706	1	1	-1.02132	-1.71502
Mtss1	1	1	0.480671	-2.71463
Slc45a4	1	1	-1.12494	-2.69756
Syngr1	1	1	-1.78386	-2.98101
Plxnb2	1	1	-0.627264	-1.73664
Scaf11	1	1	0.256723	-2.15188
Cacnb3	1	1	0.997858	-2.20249
Dip2b	1	1	0.529925	-3.88688
Smagp	1	1	-0.380818	-3.39405
Cela1	1	1	-0.844729	-3.73124
Ppp1r1a	1	1	-0.104013	-2.56019
Fgd4	1	1	0.346069	-3.43922
Slc7a4	1	1	1.01322	-2.26528
P3h2	1	1	1.3663	-2.17869
Fam43a	1	1	-0.323257	-4.36295
Itgb5	1	1	-0.613923	-1.00381
Arhgap31	1	1	0.0513321	-1.5867
Zbtb20	1	1	0.940692	-2.28909
Atp6v1a	1	1	0.194987	-2.26482
Cd200r1	1	1	-0.575396	-3.59656
St3gal6	1	1	1.38605	-3.54056
Mir99ahg	1	1	-0.277577	-2.95024
Chodl	1	1	0.755875	-2.56756
App	1	1	0.919498	-1.87308
Il10rb	1	1	-0.555248	-1.04027
Itsn1	1	1	0.67471	-3.68476
Hmgn1	1	1	-1.80953	-1.76644
Zdhhc14	1	1	-0.979558	-2.47511
Qk	1	1	1.23227	-2.61772
Amdhd2	1	1	-1.53264	-2.04925
Atp6v0c	1	1	-1.11462	-2.33292
Tmem8	1	1	-0.488904	-3.73699
Crebrf	1	1	0.782985	-3.11324
Gm50240	1	1	-0.819769	-3.1333
C4b	1	1	-0.52748	-2.31719
Ier3	1	1	1.09372	-3.75658
Trim26	1	1	0.396745	-2.08212
Gm42418	1	1	-0.461866	-5.11641
AY036118	1	1	-0.423093	-5.07871
Pla2g7	1	1	0.0449408	-3.13145
Slc29a1	1	1	-0.967815	-2.57473
Adgre1	1	1	-0.90189	-2.69596
Calm2	1	1	-1.34379	-2.0741
B4galt6	1	1	0.82644	-3.43807
Galnt1	1	1	0.550309	-2.84675
Tslp	1	1	-0.518361	-3.9901
Ik	1	1	-1.49666	-1.85898
Dmxl1	1	1	0.134752	-3.01824
Snx2	1	1	-0.499064	-3.82108
Csf1r	1	1	0.259756	-2.99756
Tcf4	1	1	0.961431	-2.69831
Cndp2	1	1	-1.11825	-2.34394
Gstp2	1	1	0.327814	-1.55797
Rab1b	1	1	-1.4479	-1.95047
Sipa1	1	1	0.352318	-2.85767
Neat1	1	1	1.51737	-2.43851
Fth1	1	1	-1.89025	-2.70261
Rab3il1	1	1	-0.127418	-3.24624
Prune2	1	1	-0.632839	-2.93165
Smarca2	1	1	1.4001	-2.41638
Asah2	1	1	-0.229439	-3.5445
Lipa	1	1	-0.869012	-2.75888
Entpd1	1	1	0.209521	-2.11942
Arhgap19	1	1	-0.466249	-3.61098
Atp6ap2	1	1	-1.71736	-2.89473
Gpr34	1	1	-0.324646	-3.05703
Cfp	1	1	-0.551897	-3.88677
Lamp2	1	1	-0.121542	-1.80054
Slc6a8	1	1	-1.74913	-3.08274
Atp6ap1	1	1	0.304523	-1.7521
Stard8	1	1	0.789553	-3.43767
Tsc22d3	1	1	1.37778	-2.84776
Alas2	1	1	-0.494595	-5.15844
Reps2	1	1	0.00591882	-3.98236
Gpm6b	1	1	0.450372	-3.98629
Tlr7	1	1	0.205156	-2.91177
G530011O06Rik	1	1	1.26793	-3.57785
mt-Co1	1	1	-0.528601	-4.50325
mt-Co2	1	1	-0.442722	-5.00731
mt-Atp6	1	1	-0.428532	-5.07108
mt-Co3	1	1	-0.453924	-5.07866
mt-Nd4	1	1	-0.479996	-4.87908
mt-Cytb	1	1	-0.422386	-5.04867
Mrpl15	2	1	-1.04813	1.48273
Tcea1	2	1	-0.181189	1.21026
Cox5b	2	1	-1.71714	1.75415
Pdcl3	2	1	-1.24297	0.443194
Hspe1	2	1	-2.62032	1.69248
Ndufb3	2	1	-1.75133	2.40805
Cops9	2	1	-2.8521	2.12669
Tsn	2	1	-0.929734	1.45028
Dbi	2	1	-0.815505	2.60496
Snrpe	2	1	-2.08157	1.81701
Ppfia4	2	1	-3.21293	0.970009
Mrps14	2	1	-2.32553	2.15147
Mgst3	2	1	-1.3376	1.33683
Usf1	2	1	-1.72149	0.833168
H3f3a	2	1	-1.81866	2.04435
Cnih4	2	1	-0.942439	1.90299
Srp9	2	1	-2.33981	1.91253
Atp5c1	2	1	-1.71275	1.69192
Apbb1ip	2	1	-0.707853	0.446841
Edf1	2	1	-2.42661	1.11777
Ndufa8	2	1	-2.50739	2.10135
Ssb	2	1	-0.84451	1.18646
Spi1	2	1	-0.8661	0.816374
Nop10	2	1	-2.49309	1.25689
Serf2	2	1	-2.71481	1.64638
Chmp4b	2	1	-0.690864	0.695272
Dynlrb1	2	1	-1.78005	1.04346
Scand1	2	1	-2.57964	1.22179
Rab5if	2	1	-1.6965	2.48178
Zbp1	2	1	-2.25936	2.37415
Gnas	2	1	-1.57948	0.710977
Ctsz	2	1	-1.39538	1.63611
Atp5e	2	1	-2.5425	1.78757
Psma7	2	1	-1.56904	2.72169
Rbis	2	1	-2.0891	1.25098
Ndufb5	2	1	-2.31031	1.53857
Dnajc19	2	1	-2.65278	1.46163
Anxa5	2	1	-0.427361	1.66416
Hdgf	2	1	-1.72646	0.745721
S100a13	2	1	-2.40078	1.58474
Psmb4	2	1	-1.96997	1.10437
Psmd4	2	1	-1.12602	0.966945
Ctss	2	1	-1.43653	1.75719
Plekho1	2	1	-1.11101	0.253625
Gm43149	2	1	-0.589131	1.89623
Atp5f1	2	1	-1.56861	2.41219
Lamtor5	2	1	-2.50865	1.14736
Psma5	2	1	-1.92729	1.22607
H2afz	2	1	-0.973077	2.59315
Adh5	2	1	-1.14249	0.442171
Gtf2b	2	1	-1.64267	2.03777
Gng5	2	1	-2.51295	1.65675
Dctn3	2	1	-1.44624	2.39643
Sec61b	2	1	-2.53111	1.96865
Txn1	2	1	-0.367537	2.55216
Gng10	2	1	-1.11646	1.95642
Plin2	2	1	-0.712612	1.91046
Scp2	2	1	-2.12482	0.454912
Prdx1	2	1	-0.466448	2.03667
Svbp	2	1	-1.13542	0.627023
Ybx1	2	1	-1.84962	0.389745
Cap1	2	1	-0.57551	1.37333
Ndufs5	2	1	-2.59532	1.34844
Psmb2	2	1	-1.69243	2.31372
Eif3i	2	1	-1.27549	1.30426
Dnajc8	2	1	-1.57326	0.660425
Cd52	2	1	-1.15293	2.05969
Sh3bgrl3	2	1	-1.04029	2.52596
Ddost	2	1	-2.08481	1.69123
Micos10	2	1	-2.66961	2.29784
Capzb	2	1	-1.40194	0.897975
Mrto4	2	1	-1.21092	2.17744
Sdhb	2	1	-1.96912	2.02578
Eno1	2	1	-1.19444	2.77465
Park7	2	1	-2.14001	0.641515
Mrpl20	2	1	-1.17834	1.77505
Aurkaip1	2	1	-1.32178	2.28449
Isg15	2	1	-2.21456	2.41985
Sri	2	1	-1.5976	1.69181
Tomm7	2	1	-2.53406	1.56042
Rheb	2	1	-1.88425	0.906337
Mrpl33	2	1	-1.24103	2.74768
Med28	2	1	-1.70238	0.505803
Mrps18c	2	1	-1.59566	2.11666
Atp5k	2	1	-2.52397	2.49906
Iscu	2	1	-1.59011	1.81915
Oasl2	2	1	-2.92839	1.38402
Pop5	2	1	-1.0914	1.65591
Dynll1	2	1	-0.7002	2.22234
Pebp1	2	1	-2.10634	0.744653
Erp29	2	1	-2.26284	1.46643
Arpc3	2	1	-2.50189	1.15366
Ran	2	1	-0.58955	2.45912
Chchd2	2	1	-2.03662	1.52154
Fis1	2	1	-2.93751	0.998615
Cops6	2	1	-1.38632	0.326694
Rac1	2	1	-1.23503	0.750529
Arpc1b	2	1	-1.12724	2.51545
Atp5j2	2	1	-2.41558	1.68617
Polr1d	2	1	-1.82376	1.87085
Pomp	2	1	-2.90776	1.01301
Sem1	2	1	-2.4064	2.23044
Ndufa4	2	1	-2.62481	0.888147
Capza2	2	1	-0.57217	0.904174
Arf5	2	1	-2.5635	2.11316
Atp6v1f	2	1	-2.1861	0.71423
Mrps33	2	1	-2.05564	0.449097
Cycs	2	1	-0.837996	2.30531
Skap2	2	1	-1.00372	1.13033
Snrpg	2	1	-2.34347	1.86103
Anxa4	2	1	-0.439956	1.53989
Lsm3	2	1	-1.81945	1.7636
Brk1	2	1	-2.15222	1.87147
Ptpn6	2	1	-0.96151	1.37603
Gapdh	2	1	-0.755021	2.30926
H2afj	2	1	-2.92771	0.823935
Arhgdib	2	1	-1.18334	2.69988
Med21	2	1	-1.9284	1.98334
Selenow	2	1	-1.53851	1.40375
Tmem160	2	1	-1.77474	2.3665
Calm3	2	1	-1.91254	2.13311
Snrpd2	2	1	-2.18391	1.79551
Psmd8	2	1	-1.05109	2.51408
Tbcb	2	1	-0.577272	1.39989
Tyrobp	2	1	-2.0966	1.47122
Cox6b1	2	1	-2.42691	1.40562
Pdcd5	2	1	-2.21465	0.726446
Etfb	2	1	-2.18766	1.96714
Bax	2	1	-0.914464	1.46609
Emp3	2	1	-1.38119	2.47548
Ldha	2	1	-1.75621	2.28611
Sec11a	2	1	-0.660784	1.26545
Spcs2	2	1	-0.851785	0.966316
Timm10b	2	1	-2.3383	2.1335
Taf10	2	1	-1.35141	1.91824
Mrpl17	2	1	-2.06768	0.524798
Psma1	2	1	-1.49946	2.02605
Bola2	2	1	-1.34255	2.46745
Aldoa	2	1	-0.429408	2.54257
Pycard	2	1	-2.07324	0.398896
Glrx3	2	1	-1.34488	1.51301
Rnh1	2	1	-0.507319	2.53112
Taldo1	2	1	-1.15744	2.82719
Ndufa13	2	1	-1.96401	1.48477
Ifi30	2	1	-1.27668	2.7705
Pgls	2	1	-1.591	2.12352
Sin3b	2	1	-1.69802	1.2642
Ndufb7	2	1	-2.54569	2.10542
D8Ertd738e	2	1	-2.80525	0.927322
Calr	2	1	-0.201748	1.11306
Prdx2	2	1	-1.72306	1.31597
Trir	2	1	-1.50508	0.576344
Tmem208	2	1	-2.22377	2.27019
Psmb10	2	1	-1.20571	2.67529
Psmd7	2	1	-0.525404	1.50552
Gabarapl2	2	1	-0.977774	0.964682
Cotl1	2	1	-1.55564	2.44809
Cox4i1	2	1	-2.55787	1.58306
Cyba	2	1	-1.41778	1.79182
Aprt	2	1	-0.432329	2.60728
Tomm20	2	1	-2.1981	1.4186
Ubl5	2	1	-2.49367	1.2584
Cdc37	2	1	-1.30977	1.08001
Tmem205	2	1	-2.08203	0.615639
Atp5l	2	1	-2.96548	2.01875
Rexo2	2	1	-0.425782	2.5442
Psma4	2	1	-1.61505	2.55589
Cox5a	2	1	-2.70974	1.76758
Pkm	2	1	-0.398105	2.59598
Ppib	2	1	-1.59238	1.40991
Ciao2a	2	1	-1.57999	2.28791
Rps27l	2	1	-0.786641	2.32708
Arpp19	2	1	-1.32647	1.24584
Cox7a2	2	1	-2.30432	1.85386
Manf	2	1	-0.899132	1.75715
Tma7	2	1	-2.59134	1.71407
Ccdc12	2	1	-1.2658	1.62682
Sf3b5	2	1	-1.86709	1.3677
Lrrc20	2	1	-0.48816	2.08352
Mif	2	1	-0.553587	1.92876
Cstb	2	1	-0.437839	2.44911
Polr2e	2	1	-1.56602	2.35703
Atp5d	2	1	-2.36058	1.25074
Uqcr11	2	1	-2.22783	1.69378
Oaz1	2	1	-2.60909	1.0397
Lsm7	2	1	-2.70447	1.63072
Timm13	2	1	-2.46005	1.15638
Map2k2	2	1	-1.52769	2.41764
Tle5	2	1	-2.19442	0.536996
Slc25a3	2	1	-2.29098	1.07178
Snrpf	2	1	-2.10359	1.6544
Ndufa12	2	1	-1.49171	0.14256
Mrpl42	2	1	-2.2259	0.637388
Glipr1	2	1	-0.436889	1.87639
Atp5b	2	1	-1.24561	2.32867
Myl6	2	1	-0.590292	2.56456
Sarnp	2	1	-1.4343	2.56116
Uqcr10	2	1	-1.64768	2.52156
Ppia	2	1	-2.25289	1.08142
Sec61g	2	1	-2.32658	2.02588
Uqcrq	2	1	-2.66379	1.8252
Hint1	2	1	-2.18164	0.791227
Atox1	2	1	-1.30121	2.32499
Cd68	2	1	-1.38619	1.49624
Eif5a	2	1	-1.14536	2.35782
Rnasek	2	1	-1.68385	0.536213
Psmb6	2	1	-0.7931	2.15629
Pfn1	2	1	-0.78267	1.98193
Txndc17	2	1	-2.06906	0.633769
Emc6	2	1	-1.2343	2.14342
Ift20	2	1	-2.02069	0.991177
Nme2	2	1	-1.11948	2.50547
Nme1	2	1	-0.409772	2.57311
Gngt2	2	1	-1.27588	2.18837
Atp5g1	2	1	-2.35217	1.33819
Psmb3	2	1	-1.48338	2.07265
Cd300c2	2	1	-2.06589	0.371947
Atp5h	2	1	-2.96226	1.84218
Sumo2	2	1	-2.38578	1.00916
Ten1	2	1	-1.81584	1.44402
Sf3b6	2	1	-2.32766	2.14541
Pdia6	2	1	-0.528309	0.927177
Fkbp3	2	1	-1.88816	0.81972
Rpl36al	2	1	-2.10787	2.01506
Psma3	2	1	-1.68534	2.5947
Npc2	2	1	-2.19548	1.91814
Ndufb1-ps	2	1	-2.54434	2.07418
Ifi27l2a	2	1	-2.74442	1.90804
Atp5mpl	2	1	-2.781	2.18069
Mrpl32	2	1	-0.597441	1.91381
Psma2	2	1	-1.53468	2.14103
Uqcrfs1	2	1	-1.80514	2.48791
Tmem14c	2	1	-1.70657	1.68936
Nol7	2	1	-1.80483	1.0981
Card19	2	1	-0.485341	1.8578
Susd3	2	1	-0.934174	1.06832
Tmed9	2	1	-0.971029	0.918636
Pcbd2	2	1	-2.78088	2.15909
Uqcrb	2	1	-2.05363	1.45794
Ndufs6	2	1	-2.55492	2.19707
Cox7c	2	1	-2.46071	2.03264
Tmem167	2	1	-1.12492	2.67791
Hexb	2	1	-0.630161	1.2428
Btf3	2	1	-2.25576	2.15325
Pdhb	2	1	-0.604802	1.07182
Rtraf	2	1	-2.26388	1.13022
Chchd1	2	1	-1.78255	2.22809
Vdac2	2	1	-1.71	1.85637
Selenok	2	1	-1.23719	0.416405
Spcs1	2	1	-1.62006	0.62391
Smim4	2	1	-2.13759	0.972779
Timm23	2	1	-0.275395	1.21852
Psmc6	2	1	-1.57275	0.498752
Osgep	2	1	-2.02521	2.66585
Pnp	2	1	-1.99114	1.93558
Hnrnpc	2	1	-0.915375	0.468323
Dad1	2	1	-1.00023	0.956505
Mrpl52	2	1	-1.75997	2.06351
Psmb5	2	1	-1.69242	2.41579
Psme1	2	1	-2.42317	2.29501
Psme2	2	1	-1.94987	2.55906
Nedd8	2	1	-2.36803	1.2157
Esd	2	1	-1.64624	2.50577
Dnajc15	2	1	-2.27328	2.21245
Sub1	2	1	-1.86703	1.94796
Cct5	2	1	-1.24601	1.49571
Cox6c	2	1	-2.85843	2.02381
Ndufb9	2	1	-2.31754	1.09596
Cyc1	2	1	-1.63695	2.14978
Vps28	2	1	-2.10773	2.07191
Ncf4	2	1	-1.10448	2.12179
Lgals1	2	1	-0.557051	1.87997
Tomm22	2	1	-1.52624	1.12012
Rbx1	2	1	-1.45024	1.90289
Smdt1	2	1	-1.66163	2.45075
Tspo	2	1	-1.73919	2.03587
Rtl6	2	1	-1.81339	1.06324
Zcrb1	2	1	-0.398529	1.77025
Atp5g2	2	1	-2.55078	1.49858
Sdf2l1	2	1	-2.06916	2.12548
Psmd2	2	1	-1.05555	1.41922
Atp5j	2	1	-2.50105	1.93701
Atp5o	2	1	-0.99793	2.36235
Mpc1	2	1	-2.17099	2.36948
Psmb1	2	1	-1.50317	1.91058
Thoc6	2	1	-0.441154	1.86461
Elob	2	1	-2.44924	1.62303
Ube2i	2	1	-1.78624	1.66714
Atp6v0e	2	1	-1.7683	1.5604
Ndufa7	2	1	-2.45548	1.24055
Psmb9	2	1	-3.13077	0.897592
Psmb8	2	1	-1.70855	1.98681
Gpsm3	2	1	-1.34582	1.58926
Clic1	2	1	-1.47132	1.24998
Ddx39b	2	1	-0.39478	1.45779
Tubb5	2	1	-1.70154	1.02132
Slc35b2	2	1	-1.5008	0.602275
Tomm6	2	1	-2.30627	1.12795
Micos13	2	1	-2.78419	1.42806
Ndufa11	2	1	-1.98036	2.52494
Myl12b	2	1	-1.30962	1.99066
Myl12a	2	1	-0.73749	2.37789
Cebpzos	2	1	-1.24686	0.726094
Sra1	2	1	-1.05318	1.13518
Sec11c	2	1	-2.40931	2.17822
Atp5a1	2	1	-0.891488	2.46854
Ndufs8	2	1	-2.30258	1.45076
Aip	2	1	-1.4323	1.44003
Tmem134	2	1	-2.07976	2.417
Ppp1ca	2	1	-2.02501	2.32529
Cox8a	2	1	-2.27069	1.14571
Polr2g	2	1	-2.53905	1.24974
Ubxn1	2	1	-1.89144	0.713707
Tmem258	2	1	-2.52989	1.96164
Ms4a4c	2	1	-2.18667	2.41804
Ms4a6c	2	1	-2.92191	0.848853
Ms4a6d	2	1	-1.44989	0.431332
Mpeg1	2	1	-0.729429	0.653439
Ostf1	2	1	-1.75148	2.10909
Bloc1s2	2	1	-1.77416	1.62286
Ndufb8	2	1	-2.50416	1.47138
Cuedc2	2	1	-1.92222	0.312403
Bbip1	2	1	-1.59992	1.70851
Rbm3	2	1	-1.84209	1.96044
Ndufb11	2	1	-2.1728	1.05434
Slc25a5	2	1	-1.19412	2.66357
Ndufa1	2	1	-2.49889	2.34699
Mcts1	2	1	-1.71719	1.51169
Ssr4	2	1	-2.11442	1.34888
Eif1ax	2	1	-0.631367	2.19576
Tmsb4x	2	1	-0.988313	2.0655
Tmem131	3	1	1.74779	2.66225
Il18r1	3	1	0.139922	0.464999
Fam117b	3	1	1.86925	1.51324
Atic	3	1	0.895294	0.91743
Fn1	3	1	1.94527	2.08477
Arpc2	3	1	0.413818	1.35612
Ptma	3	1	0.851338	1.92553
Arl4c	3	1	2.069	0.302814
Mlph	3	1	0.433847	0.237605
Lrrfip1	3	1	1.8837	2.19108
Actr3	3	1	0.376399	1.25689
Cxcr4	3	1	1.68648	0.839225
Atp2b4	3	1	0.450933	2.45789
Ptprc	3	1	2.13188	2.32601
Rgs1	3	1	1.92891	0.452626
Fam129a	3	1	1.41289	1.26197
Arpc5	3	1	1.24384	0.504248
Ncf2	3	1	1.19772	1.33926
Gm9530	3	1	0.133739	0.654879
Uck2	3	1	2.42184	2.48314
F11r	3	1	0.918002	1.74698
Slamf7	3	1	1.80996	0.378429
Slamf9	3	1	0.68084	1.95282
Tagln2	3	1	0.566266	2.31527
Vim	3	1	0.544529	2.59993
Olfm1	3	1	1.05163	2.30978
Set	3	1	1.38643	1.23082
Gsn	3	1	-0.127924	1.80234
Kynu	3	1	0.464039	0.406992
Rbms1	3	1	1.79114	1.02345
Hnrnpa3	3	1	0.633607	0.950619
Lrrc55	3	1	0.148162	0.437192
Cd44	3	1	1.78847	2.22199
Gm29340	3	1	1.67388	0.949111
Atp8b4	3	1	2.01055	2.50239
Snrpb	3	1	0.978306	1.5185
Pcna	3	1	2.43091	0.164758
Mapre1	3	1	1.94653	0.322843
Tgm2	3	1	2.50868	1.71436
Ywhab	3	1	1.24039	1.0846
Tmem189	3	1	1.53637	0.889255
Tpd52	3	1	0.76636	0.999807
Slc7a11	3	1	1.48866	2.48213
Noct	3	1	2.11405	0.723362
Kpna4	3	1	2.90262	2.28725
Lmna	3	1	1.37605	0.556587
Adam15	3	1	0.903234	0.613335
Pbxip1	3	1	1.15135	2.1758
Tpm3	3	1	0.876896	0.54752
S100a4	3	1	0.489912	2.79998
S100a6	3	1	0.542977	2.79569
S100a11	3	1	0.5272	2.75464
S100a10	3	1	0.524025	2.74725
Ecm1	3	1	0.040575	1.99716
BC028528	3	1	0.932175	2.37259
Capza1	3	1	1.76829	1.04013
Gm43328	3	1	1.98358	0.626027
AI504432	3	1	1.59939	1.44994
Slc25a24	3	1	0.230168	1.21721
Camk2d	3	1	2.38664	0.181553
Mcub	3	1	1.45722	2.91771
Ube2d3	3	1	0.510544	1.05426
Eif4e	3	1	2.48416	-0.108701
Lyn	3	1	2.1608	-0.13554
Cd72	3	1	0.27232	1.29421
Anp32b	3	1	0.944246	2.16896
Coro2a	3	1	1.48797	2.31867
Tgfbr1	3	1	1.61662	0.454524
Tmem246	3	1	0.848808	0.779207
Tle1	3	1	1.4308	1.15342
Skint3	3	1	1.18012	3.36955
Zfp691	3	1	1.92379	0.567232
Khdrbs1	3	1	1.72771	1.70408
Syf2	3	1	-0.184939	0.519842
Clic4	3	1	2.01742	0.700937
Efhd2	3	1	2.38157	-0.161329
Pgd	3	1	0.986978	1.44355
Acot7	3	1	0.737761	2.95169
Ywhah	3	1	0.188705	2.4652
Hopx	3	1	1.55736	2.73853
Naaa	3	1	1.20764	3.30796
Hnrnpd	3	1	1.83496	1.40894
Selplg	3	1	1.37762	2.15694
Cox6a1	3	1	0.530195	1.39396
Lat2	3	1	0.671347	2.09675
Gnb2	3	1	1.27671	1.2223
Card11	3	1	1.76586	2.2765
Actb	3	1	-0.00309412	2.68126
Alox5ap	3	1	1.5035	2.81664
Hepacam2	3	1	0.991012	2.22367
Mtpn	3	1	0.609737	1.09279
Zyx	3	1	1.73487	2.63691
Mpp6	3	1	1.05793	2.35959
Tnip3	3	1	1.71866	1.25175
Serbp1	3	1	0.772813	0.649678
Capg	3	1	0.304848	2.64656
Cd207	3	1	-0.197754	1.64795
Rpn1	3	1	1.74121	2.62184
Edem1	3	1	0.808503	1.36759
Plxnd1	3	1	1.06154	1.28899
Clec4e	3	1	2.60776	1.88936
Cd9	3	1	0.375743	2.26549
Klrb1b	3	1	1.15247	2.21864
Emp1	3	1	0.155543	1.92699
Kras	3	1	2.41776	0.126319
Stk38l	3	1	1.9901	0.648797
Myadm	3	1	0.728836	0.729068
Pira2	3	1	0.526121	2.83966
Vasp	3	1	1.58743	1.16765
Kcnn4	3	1	0.313767	2.33308
Plaur	3	1	2.33412	2.30461
Axl	3	1	0.603107	1.82462
Lsr	3	1	1.24056	2.01025
Fxyd5	3	1	0.858648	2.35406
Cebpg	3	1	0.48371	0.0278164
Klf13	3	1	2.14217	1.59171
Selenos	3	1	1.11626	0.838644
1810026B05Rik	3	1	1.25635	2.24754
AU020206	3	1	1.69189	0.342676
Furin	3	1	1.2245	1.16149
Iqgap1	3	1	1.69933	0.458028
Acer3	3	1	0.741865	1.02264
Tpbgl	3	1	0.509586	0.213473
Ucp2	3	1	0.362889	1.29623
Xylt1	3	1	1.85553	2.49475
Eif3c	3	1	0.52523	0.999603
Nupr1	3	1	0.619776	2.58939
Coro1a	3	1	1.08718	2.57494
Itgax	3	1	1.78543	2.44354
Lsp1	3	1	0.999758	2.51955
F10	3	1	1.24272	3.38046
Rab11fip1	3	1	2.43987	1.97369
Klhl2	3	1	1.22594	3.39433
Atp6v1b2	3	1	1.14464	0.602891
Tpm4	3	1	0.189106	2.17818
Smarca5	3	1	1.99924	-0.244224
Adgre5	3	1	2.06614	2.70294
N4bp1	3	1	1.40319	0.776712
Snx20	3	1	1.44402	1.86391
Tppp3	3	1	0.624549	2.7084
Ankrd11	3	1	2.28161	1.00824
Itgb1	3	1	0.620574	0.312506
Icam1	3	1	1.70375	1.17994
Ldlr	3	1	2.04509	2.42954
St3gal4	3	1	2.26434	2.19135
Srpr	3	1	1.48851	1.02099
Hspa8	3	1	1.72733	0.187927
Cadm1	3	1	0.589783	1.77077
Anxa2	3	1	0.470376	2.78594
Tmod3	3	1	1.70817	1.64137
Gnai2	3	1	-0.134777	0.78689
Rhoa	3	1	0.00321712	2.43367
Gpx1	3	1	0.337698	1.86077
Shisa5	3	1	-0.0438342	1.57003
Limd1	3	1	1.5457	2.80254
Ulbp1	3	1	1.48512	1.23872
Abracl	3	1	-0.0809167	1.67687
Sgk1	3	1	2.6121	1.57302
Rwdd1	3	1	0.144783	1.36461
Lilr4b	3	1	2.07128	0.505991
Lilrb4a	3	1	1.92706	0.0650035
Nus1	3	1	1.71071	-0.0532029
Psap	3	1	1.36215	0.273247
Srgn	3	1	1.76512	2.11876
Itgb2	3	1	1.92125	2.53969
Txnrd1	3	1	1.45173	0.701882
Dcn	3	1	0.889748	0.131709
Nap1l1	3	1	0.337964	1.28912
Cct2	3	1	1.67914	1.6287
Esyt1	3	1	0.0434345	1.60596
Rdh5	3	1	0.770299	0.322776
Pes1	3	1	0.609947	1.92267
Nf2	3	1	0.458555	0.167089
Ogdh	3	1	0.855665	0.484514
Myo1g	3	1	1.8684	2.60472
Actr2	3	1	0.0157383	1.60385
Il12b	3	1	1.54377	2.38433
Ppp2ca	3	1	2.14546	0.227321
Skp1a	3	1	2.45553	-0.222447
G3bp1	3	1	1.08184	1.4403
Arf1	3	1	0.827727	1.11779
Mief2	3	1	0.0422619	0.735282
Gm12301	3	1	0.392678	0.252626
Eif4a1	3	1	0.904528	1.55672
Cxcl16	3	1	1.87801	0.457755
Zmynd15	3	1	2.22256	0.389524
Nlrp1b	3	1	1.15226	1.98786
Pitpna	3	1	0.326628	1.81763
Ccl9	3	1	0.919276	3.06931
Ccl6	3	1	1.22565	3.34468
Tex14	3	1	0.0940299	0.541698
Tob1	3	1	2.52313	2.02666
Cd300lg	3	1	1.51772	3.07891
Nsf	3	1	1.52757	1.01604
Gna13	3	1	2.37235	-0.226202
Nt5c	3	1	0.393928	1.45593
Grb2	3	1	2.1124	0.0869881
Syngr2	3	1	2.23069	2.58343
Actg1	3	1	2.32719	1.76813
Metrnl	3	1	1.949	0.108662
Mia2	3	1	2.21502	2.21095
Hif1a	3	1	1.92105	1.41432
1700064M15Rik	3	1	0.00177503	0.518587
Calm1	3	1	0.0680626	2.026
Ddx24	3	1	0.499008	0.854832
Hsp90aa1	3	1	1.73902	0.684741
Adssl1	3	1	2.09695	2.20692
Crip1	3	1	0.590002	2.8197
Epdr1	3	1	0.890974	0.809523
Jarid2	3	1	2.45959	1.9929
Cks2	3	1	1.78578	2.0203
Sema4d	3	1	1.32995	2.00429
Gadd45g	3	1	0.745087	0.367629
Syk	3	1	1.66449	0.11193
Tifab	3	1	1.63882	2.91294
Tgfbi	3	1	1.19351	2.26015
Hnrnpk	3	1	0.894319	0.522481
Aopep	3	1	-0.0150046	1.97574
Cast	3	1	1.76381	1.63645
Lhfpl2	3	1	0.159194	1.94267
Tkt	3	1	1.96359	2.51337
Prkcd	3	1	2.0634	2.4661
Glud1	3	1	0.704129	1.39682
Lgals3	3	1	-0.0301567	2.69643
Tep1	3	1	1.42083	3.0576
Lcp1	3	1	0.503566	-0.0672475
Rgcc	3	1	2.43629	1.62618
Il7r	3	1	0.332973	2.02862
Pabpc1	3	1	1.80065	1.5241
Fam49b	3	1	1.6775	2.52007
Plec	3	1	0.295293	2.28152
Myh9	3	1	1.16199	0.596409
Pdgfb	3	1	1.88007	0.50926
Grap2	3	1	1.21085	2.23672
Nfam1	3	1	1.83652	2.71942
Slc38a2	3	1	2.14487	2.13455
Tuba1c	3	1	2.20392	-0.110603
Mefv	3	1	2.32183	2.13514
Eif4g1	3	1	1.6477	0.33912
Hcls1	3	1	0.618822	1.22585
Cd47	3	1	0.585171	1.3447
Alcam	3	1	1.14949	2.19145
Ezr	3	1	2.43107	1.84819
Sod2	3	1	2.03211	0.842264
Gm22146	3	1	1.76992	0.679297
Myo1f	3	1	2.30971	1.00814
Hspa1a	3	1	1.58354	0.220228
Tnf	3	1	2.09699	0.580083
Hsp90ab1	3	1	-0.124115	1.85656
Tnfsf9	3	1	2.16967	0.828017
Prkd3	3	1	1.84415	1.96466
Srsf7	3	1	1.76237	1.99566
Diaph1	3	1	1.98094	2.01311
Yipf5	3	1	2.45149	0.617696
Gm50228	3	1	1.64101	0.906859
Malt1	3	1	2.52659	1.84648
Mex3c	3	1	2.24689	0.242037
Grk2	3	1	1.74473	-0.209051
Cfl1	3	1	-0.251537	1.69074
Ehbp1l1	3	1	0.932421	0.534326
Ahnak	3	1	0.802838	0.508558
Gm30042	3	1	0.328931	0.29656
Slc15a3	3	1	2.36902	0.290822
Ms4a8a	3	1	1.2043	3.34364
Anxa1	3	1	0.368983	2.34581
Gda	3	1	1.87681	2.17258
Insl6	3	1	-0.0240538	0.388181
Sgms1	3	1	1.24871	2.10672
Ccnj	3	1	1.40168	3.15995
Smndc1	3	1	0.659998	1.08504
4833407H14Rik	3	1	1.75514	0.850403
Eif3a	3	1	1.87564	0.0111675
Csf2ra	3	1	0.927429	1.91757
Il13ra1	3	1	2.1829	2.38485
F9	3	1	2.31103	-0.0201627
Flna	3	1	1.93881	2.48051
Gk	3	1	2.13629	2.11601
Msn	3	1	1.90765	2.36317
Xist	3	1	2.11379	-0.166742
Rtl3	3	1	0.117644	0.493602
Piga	3	1	1.46442	2.43286
Neurl3	4	1	2.24174	-0.950164
Gls	4	1	1.61955	-0.760359
Stk17b	4	1	3.07368	-1.43086
Sf3b1	4	1	2.08888	-0.630582
Cflar	4	1	3.29127	-1.37893
Dock10	4	1	2.27312	-1.16705
Ncl	4	1	0.680356	-0.420817
Dgkd	4	1	1.73938	-1.81743
St8sia4	4	1	1.4474	-1.79052
Btg2	4	1	3.35047	-1.6299
Ier5	4	1	3.22758	-1.79757
Rc3h1	4	1	1.66159	-1.45245
Prrc2c	4	1	1.98532	-1.06134
Atf6	4	1	1.50822	-0.612916
Ifi207	4	1	2.76101	-2.40056
Cep170	4	1	1.81078	-1.19
Hnrnpu	4	1	1.57682	-1.03983
Atf3	4	1	3.10401	-1.76638
Camk1d	4	1	1.16719	-0.972437
Celf2	4	1	1.72271	-1.32352
Pfkfb3	4	1	2.94318	-1.12704
Pip4k2a	4	1	1.45327	-1.27837
Abi1	4	1	0.725948	-0.432255
Hspa5	4	1	0.762273	-0.131875
Arhgap15	4	1	1.30774	-1.02108
Zeb2	4	1	1.37299	-1.83884
Prpf40a	4	1	1.93005	-1.07507
Ppig	4	1	2.28269	-0.351936
Bloc1s6os	4	1	2.80965	-2.34363
Usp8	4	1	0.666775	-1.54125
Rbm39	4	1	0.986561	-0.693827
Sdc4	4	1	3.19421	-2.18704
Mmp9	4	1	1.20227	-2.01623
Skil	4	1	3.20734	-1.53616
4932438A13Rik	4	1	1.51137	-1.74096
Mbnl1	4	1	1.43436	-1.6764
Ssr3	4	1	1.29084	-0.304134
Ccnl1	4	1	2.98976	-1.53031
Etv3	4	1	3.31294	-1.82694
Ash1l	4	1	0.907625	-0.844999
Il6ra	4	1	1.20194	-1.6044
Ubap2l	4	1	1.76078	-0.504572
Mcl1	4	1	3.24026	-1.47816
Csde1	4	1	2.07735	-0.711219
Prpf38b	4	1	0.651605	-0.74707
Vav3	4	1	1.44733	-0.334195
Dnajb14	4	1	1.24803	-0.288462
Srsf11	4	1	1.51828	-0.960863
Asph	4	1	2.19461	-1.06603
Gem	4	1	2.99609	-1.65224
Pnrc1	4	1	3.13944	-1.52944
Vcp	4	1	1.36693	0.140602
Tln1	4	1	1.03303	-0.524176
Ptbp3	4	1	2.23407	-0.866219
Jak1	4	1	2.7146	-1.05862
Marcksl1	4	1	3.3129	-2.12721
Ptp4a2	4	1	1.08207	-1.09389
Laptm5	4	1	0.773819	-0.792747
Ptafr	4	1	2.13844	-0.753109
Wasf2	4	1	0.559138	-1.16216
Ccnl2	4	1	0.743466	-0.906765
Akap9	4	1	1.55905	-0.694485
Tnip2	4	1	0.920264	-0.709544
Ankrd17	4	1	1.7614	-0.88816
Tmed5	4	1	2.12016	-0.762206
Pxn	4	1	2.15641	-0.468098
Taok3	4	1	0.935328	-0.56189
Ubc	4	1	2.68198	-1.99121
Ubl3	4	1	2.4468	-0.649104
Luc7l2	4	1	1.54912	-1.73821
Kdm7a	4	1	2.57642	-1.07227
Tra2a	4	1	2.09807	-0.735949
Hnrnpa2b1	4	1	1.23662	-0.421856
Tax1bp1	4	1	2.52405	-0.570702
Tgoln1	4	1	2.69513	-2.33626
Mob1a	4	1	1.76537	-0.457307
Tet3	4	1	1.48048	-1.98616
Pcbp1	4	1	1.35196	-0.0679077
Arhgap25	4	1	1.43978	-1.22033
Foxp1	4	1	1.00013	-0.0892445
Vgll4	4	1	1.03478	-1.28322
Rassf4	4	1	1.00791	-0.945505
Wnk1	4	1	0.392684	-1.22103
Chd4	4	1	1.17206	-1.35988
Ccnd2	4	1	3.11563	-1.74466
Clec2d	4	1	1.83461	-1.48486
Fgfr1op2	4	1	0.452117	-0.93678
Fosb	4	1	3.14383	-2.22748
Pou2f2	4	1	1.55027	-1.32249
Zfp36	4	1	3.1938	-2.0842
Nfkbid	4	1	3.16235	-1.54188
Ppp1r15a	4	1	3.39174	-1.8422
Cyfip1	4	1	0.496478	-1.37451
Mef2a	4	1	0.710385	-0.539489
Akap13	4	1	0.799506	-0.803753
Picalm	4	1	2.9612	-1.52185
4632427E13Rik	4	1	1.25599	-0.934708
Uvrag	4	1	2.0273	-0.703255
Nup98	4	1	2.5228	-0.867005
Eif4g2	4	1	0.518086	-1.58266
Copb1	4	1	2.48804	-0.911728
Igsf6	4	1	0.552704	-0.753274
Itgam	4	1	0.526625	-0.793549
Ptpre	4	1	2.11135	-1.09191
Tacc1	4	1	0.932481	-0.606958
Irf2	4	1	0.684396	-0.83677
Jund	4	1	2.95852	-2.33925
Colgalt1	4	1	0.931565	-1.08648
Gm26532	4	1	0.303786	-0.735652
Ier2	4	1	3.17525	-2.19739
Junb	4	1	3.25682	-2.07378
Brd7	4	1	1.19812	-0.223153
Chd9	4	1	0.519151	-1.1115
Herpud1	4	1	1.92056	-1.80031
Casp4	4	1	2.82052	-2.2626
Birc3	4	1	3.36653	-1.32911
Dnm2	4	1	0.567374	-1.06191
Cbl	4	1	1.39829	-2.05691
Ddx6	4	1	2.38451	-1.11359
Il10ra	4	1	2.23657	-0.933547
Dennd4a	4	1	2.61432	-0.326138
Rab8b	4	1	1.19745	-0.447034
Mapk6	4	1	2.83301	-1.60323
4933433G15Rik	4	1	2.84679	-1.80714
Atp1b3	4	1	1.32975	0.0613537
Pdcd6ip	4	1	0.438775	-1.5989
Cited2	4	1	3.03659	-1.97943
Ifngr1	4	1	1.18445	-1.00876
Gm26740	4	1	1.40482	-1.2982
Jmjd1c	4	1	2.60269	-1.56891
Egr2	4	1	3.34189	-2.11812
Ptbp1	4	1	0.493242	-0.377538
Arhgap45	4	1	0.709767	-0.731506
Sbno2	4	1	2.84539	-1.30976
Rps15	4	1	0.93049	-0.034044
Mknk2	4	1	2.92146	-1.19382
Hsp90b1	4	1	0.703463	-0.428445
Rap1b	4	1	1.17504	-1.45329
Ewsr1	4	1	2.36615	-0.981199
Rab1a	4	1	1.43144	-0.285178
Lcp2	4	1	2.41348	-0.60604
Zfp62	4	1	1.75881	-1.48661
Canx	4	1	1.2195	-0.346423
Irf1	4	1	3.19704	-2.11063
Ncor1	4	1	1.24376	-1.656
Ssh2	4	1	1.65897	-1.76029
Rpl23a	4	1	0.996357	0.0474875
Ccl3	4	1	2.68463	-1.86918
Ccl4	4	1	2.65575	-1.88232
Vmp1	4	1	2.87812	-1.7478
Stat3	4	1	2.55673	-0.960183
Dhx8	4	1	0.735617	-0.887775
Ddx5	4	1	3.09806	-1.51722
Tnrc6c	4	1	0.975018	0.0735215
Socs3	4	1	3.01502	-1.9958
Arid4a	4	1	1.90812	-1.39354
Zfp36l1	4	1	2.87547	-2.36697
Elmsan1	4	1	2.38986	-0.970365
Fos	4	1	2.80637	-2.25235
Jdp2	4	1	2.55637	-1.17147
Gpr65	4	1	2.37532	-1.47163
Yy1	4	1	1.82251	-1.27254
Eif5	4	1	0.965744	-0.525453
Klf6	4	1	2.84825	-2.33453
Hist1h1e	4	1	1.97093	-0.61353
BC005537	4	1	1.29475	-0.316246
Hnrnpa0	4	1	0.59364	-0.315554
Lpcat1	4	1	1.37485	-0.721412
Pik3r1	4	1	0.946117	-0.632099
Arf4	4	1	1.72038	-1.72288
Wapl	4	1	2.72036	-0.983767
AC160336.1	4	1	2.65685	-0.714141
Supt16	4	1	0.678493	-1.41926
Dleu2	4	1	1.59568	-0.631571
Dpysl2	4	1	0.972808	-0.335976
Egr3	4	1	3.31375	-2.09711
Lpar6	4	1	2.10005	-0.757572
Lacc1	4	1	2.66763	-1.74113
Kctd12	4	1	3.01698	-2.3455
Mycbp2	4	1	1.25381	-0.87208
Ptger4	4	1	3.2491	-2.08402
Fyb	4	1	1.98619	-1.42164
Mtdh	4	1	1.32359	-1.22283
Ywhaz	4	1	1.52383	-0.467502
Trps1	4	1	2.57981	-0.622034
Trib1	4	1	2.82789	-1.1349
Zfp41	4	1	2.48326	-1.52637
Csnk1e	4	1	2.21288	-0.539138
Tnrc6b	4	1	1.42514	-1.08459
Tmbim6	4	1	0.902683	-1.21264
Dazap2	4	1	1.31763	0.0609043
Sp1	4	1	1.4042	-1.49868
Pcbp2	4	1	1.00755	-0.531144
Bcl6	4	1	3.28851	-1.21096
Ccdc50	4	1	2.43757	-0.89067
Nrros	4	1	2.75569	-0.962522
Cd86	4	1	2.61295	-1.61038
Nfkbiz	4	1	3.2193	-1.94906
Usp16	4	1	2.89111	-1.39381
Bach1	4	1	2.91746	-1.14864
Synj1	4	1	1.81252	-0.877905
Ifnar1	4	1	0.646317	-0.815706
Son	4	1	0.430733	-0.739088
Tagap	4	1	3.08652	-2.02795
Srrm2	4	1	1.68832	-1.84391
Dusp1	4	1	2.99153	-2.22161
Mapk14	4	1	1.70311	-1.24703
Hnrnpm	4	1	0.798079	-0.174011
Ppp1r18	4	1	1.64157	-0.878659
Gm16279	4	1	2.6473	-2.27145
Ppp1r10	4	1	2.29503	-1.25661
Tbc1d5	4	1	0.464143	-0.944566
Zfp36l2	4	1	1.44569	-1.68822
Kif5b	4	1	2.49835	-0.948133
Rock1	4	1	1.4839	-0.452164
Egr1	4	1	3.27344	-2.17615
Cd14	4	1	2.98334	-1.74519
Fem1c	4	1	2.58469	-0.79067
Malat1	4	1	1.23952	-0.773504
Fermt3	4	1	0.973499	-0.301678
Rtn3	4	1	0.675633	-0.768764
Cpsf7	4	1	2.81429	-2.0925
Dock8	4	1	1.61837	-0.635057
Pik3ap1	4	1	2.1971	-1.5464
Cybb	4	1	1.30994	-0.910622
Usp9x	4	1	3.1056	-1.53936
Ddx3x	4	1	2.68591	-1.27897
Atrx	4	1	1.54438	-1.4692
Cysltr1	4	1	1.38677	-1.08572
Sh3bgrl	4	1	1.05849	-0.884265
Ap1s2	4	1	1.86853	-0.968402
Ptpn18	5	1	-2.39249	-1.03985
Pid1	5	1	0.113259	-0.523049
Pik3c2b	5	1	-1.22598	-0.396427
Fcgr4	5	1	-2.87956	-0.50453
Fcer1g	5	1	-2.66397	-0.265421
Arhgap30	5	1	0.046913	-0.470064
Cd48	5	1	-2.24412	0.0787817
Pea15a	5	1	-0.862064	-0.215462
Ifi204	5	1	-3.16159	-0.247949
Cd302	5	1	-2.90748	-0.0961368
Itga6	5	1	-0.421894	-0.634825
Rtf1	5	1	-0.559438	0.286417
Stard9	5	1	-0.233817	-0.658766
Pdia3	5	1	-0.058425	-0.541476
B2m	5	1	-2.91451	-0.501075
Eid1	5	1	0.0569337	-0.787198
Blvra	5	1	-2.22451	-1.22608
Rrbp1	5	1	-0.392454	-0.552869
Cst3	5	1	-1.91179	-0.41697
Romo1	5	1	-1.15993	-0.625056
Phf20	5	1	-2.27159	-1.16589
Rpn2	5	1	-0.028747	-0.90609
Top1	5	1	-0.267297	-0.397267
Pkig	5	1	-2.06523	-1.45951
Pmepa1	5	1	-0.0843589	-0.0526462
Prpf6	5	1	-2.96536	0.0679115
Serp1	5	1	-3.08656	0.282705
Mfsd1	5	1	-0.959618	-0.808468
Lamtor2	5	1	-1.953	0.102858
Tnfaip8l2	5	1	-1.82698	-0.815429
Fcgr1	5	1	-2.79877	-0.420244
Txnip	5	1	-1.38289	-1.17861
Cttnbp2nl	5	1	-0.0493412	-0.454059
Cd53	5	1	-0.72542	0.425802
Selenof	5	1	-2.41435	-0.1561
4930412C18Rik	5	1	-1.43646	-0.501267
Clta	5	1	-2.23829	-1.22782
Dmac1	5	1	-2.32289	-1.14361
Junos	5	1	-1.56154	-0.439929
Prpf38a	5	1	-2.62236	-0.311536
Rsrp1	5	1	-1.47078	-1.17795
C1qb	5	1	-1.6482	-1.25727
C1qc	5	1	-1.63416	-1.34428
C1qa	5	1	-1.73389	-1.27742
Atp13a2	5	1	-2.35514	-1.11952
Thap3	5	1	-1.6413	-0.884831
Ost4	5	1	-1.82135	-0.0777848
Atraid	5	1	-2.18903	-0.738316
Rfc1	5	1	-0.205369	-0.746422
Anxa3	5	1	-0.840592	0.165831
Tmem119	5	1	-0.606685	-0.31473
Srsf9	5	1	-2.3243	0.213992
Cit	5	1	-0.549104	-0.129467
Ncf1	5	1	-0.0217569	-0.475317
Polr2j	5	1	-2.17656	0.00741923
Lamtor4	5	1	-2.40252	-0.0687592
Pdgfa	5	1	-0.228809	-0.228649
Hmgb1	5	1	-2.26427	-0.989038
Tmem140	5	1	-1.3531	-1.13007
Tmem176b	5	1	-2.00253	-0.602633
Tmem176a	5	1	-2.03465	-0.695346
Vamp8	5	1	-2.70352	-0.403299
Clec4a1	5	1	-2.83313	-0.693403
Clec4a3	5	1	-2.85067	-0.346171
Clec4a2	5	1	-2.3916	-1.02809
Grcc10	5	1	-2.20769	-0.675403
Clec12a	5	1	-1.95083	-0.179743
Lair1	5	1	-0.448869	-0.736483
Gm15873	5	1	-1.34191	-0.202718
Pld3	5	1	-1.04011	-0.6719
Gmfg	5	1	-2.55323	-0.876751
Zfp84	5	1	-1.40797	-1.16528
Psenen	5	1	-2.08714	-0.355229
Usf2	5	1	-0.0325931	-0.827105
Tmem86a	5	1	-1.6242	-0.899071
Tm6sf1	5	1	-3.48029	0.149525
Arl6ip1	5	1	-1.36528	-1.04287
Fbrs	5	1	0.0172037	-0.836446
Rgs10	5	1	-1.63665	-1.36854
Ifitm2	5	1	-2.69548	-0.105348
Irf7	5	1	-2.91827	-0.440254
Mrpl23	5	1	-0.717984	-0.286602
Ccnd1	5	1	-0.718318	-0.382401
Asah1	5	1	-2.25966	-0.899934
Ano8	5	1	-1.06499	-0.0185473
Bst2	5	1	-2.90726	-0.456137
Lpcat2	5	1	-0.567347	-0.726614
Gm45733	5	1	-1.45286	-0.815582
2810013P06Rik	5	1	-1.22117	-0.482687
Spata2l	5	1	-1.39991	-0.89925
Ntpcr	5	1	-1.99633	-0.8379
Kmt2a	5	1	0.027964	-0.512475
Imp3	5	1	-3.46837	0.157699
Ctsh	5	1	-2.07118	-0.00876153
Amt	5	1	-1.44997	-1.14021
Cx3cr1	5	1	-0.373225	-0.708511
Eif1b	5	1	-2.29696	-1.08627
Ccr5	5	1	-0.499631	-0.420551
Calhm6	5	1	-2.86381	-0.487205
E130307A14Rik	5	1	-1.1978	-0.961198
Vsir	5	1	-0.367331	-0.796012
Eif4ebp2	5	1	-2.52315	-0.846785
Cirbp	5	1	-2.32371	-0.513043
Izumo4	5	1	-1.93871	-0.0268631
Nfic	5	1	0.33638	-0.332353
Tmcc3	5	1	-2.4447	-1.01963
Lyz2	5	1	-1.5844	-0.633631
Tmbim4	5	1	-2.33541	0.119027
Srgap1	5	1	-1.82338	-0.340132
Mdh1	5	1	-2.14402	-0.490008
Rtn4	5	1	0.094737	-0.700749
Sh3pxd2b	5	1	-0.351303	-0.0528132
9930111J21Rik2	5	1	-1.35631	-1.05747
Rnf130	5	1	-2.07512	-1.54047
Maml1	5	1	-0.0400771	-0.885912
Gm12204	5	1	-2.84363	-0.492487
Cnot8	5	1	-0.41269	-0.0489327
Ubb	5	1	-1.82938	-0.318195
0610010K14Rik	5	1	-2.3248	-1.20549
Arrb2	5	1	-0.673678	-0.437867
Slc25a11	5	1	-2.35866	0.20536
Scimp	5	1	-1.84117	-0.180097
Lgals9	5	1	-3.04252	-0.257519
Slfn5	5	1	-3.15407	0.00248313
Milr1	5	1	-2.05213	-0.329209
Polg2	5	1	-1.42654	-1.14777
Cd300ld	5	1	-1.62856	-0.13689
Cep295nl	5	1	-1.91668	-0.777774
Lgals3bp	5	1	-2.9886	-0.486424
Rnf213	5	1	-3.13027	-0.189777
Arhgdia	5	1	-1.11575	-0.603156
Cenpx	5	1	-2.14125	-0.453323
Dcxr	5	1	-2.34718	-0.525129
Zfp277	5	1	-0.161259	-0.588492
Rbm25	5	1	-0.237607	-0.550948
Tmed10	5	1	-0.361587	-0.359565
Ckb	5	1	-1.71803	0.0439826
Pld4	5	1	-2.44366	0.0333744
Elmo1	5	1	-0.162025	-0.405232
Acot13	5	1	-2.50594	-0.829972
Ly86	5	1	-2.45133	-0.22024
Faf2	5	1	-2.39613	-0.100503
Nsd1	5	1	-0.117286	-0.841198
Dok3	5	1	-2.07161	-0.0468316
Gng2	5	1	-0.622919	-0.275974
Arl11	5	1	-1.32415	-0.575539
Gm1587	5	1	-0.508811	-0.560397
Epsti1	5	1	-2.55055	-0.779975
Gpr183	5	1	0.356216	-0.337541
Basp1	5	1	-0.308234	0.00712585
Otulinl	5	1	-0.399469	-0.643763
Gm48960	5	1	-1.49423	-1.09249
Ly6e	5	1	-3.09418	-0.35621
Rac2	5	1	-2.73646	-0.322969
Cyth4	5	1	-0.263416	-0.785329
Nckap1l	5	1	-0.160313	-0.412012
Hmox2	5	1	-2.31869	-1.14204
Rtp4	5	1	-2.93269	-0.436738
0610012G03Rik	5	1	-2.07916	-1.24885
Ifnar2	5	1	-2.42315	0.0816334
Sft2d1	5	1	-2.80305	-0.645921
Gfer	5	1	-2.11351	-0.38244
Cuta	5	1	-2.85894	-0.473009
Mtch1	5	1	-1.14637	-0.282702
H2-K1	5	1	-3.05615	-0.422138
Aif1	5	1	-2.71923	-0.696231
Lst1	5	1	-2.7725	-0.286837
H2-D1	5	1	-2.37763	0.0293998
H2-T23	5	1	-2.30611	-0.0427201
Trem2	5	1	-1.5393	-0.75839
Gm26533	5	1	-1.43204	-1.10667
Unc93b1	5	1	-2.29754	-1.07883
Pcx	5	1	-1.49953	-1.10358
Trmt112	5	1	-2.63758	0.226422
AW112010	5	1	-2.88135	-0.470707
Ms4a7	5	1	-1.63146	-1.21905
Ms4a6b	5	1	-2.45108	0.00611865
Hprt	5	1	-2.3285	-1.15983
Mtmr1	5	1	-0.39798	-0.0869042
Sat1	5	1	-2.79678	-0.385546
Arid5a	6	1	3.71199	-0.951209
Map4k4	6	1	2.91563	0.659724
Coq10b	6	1	3.46324	0.0704749
Tmbim1	6	1	3.26443	-0.326751
C130036L24Rik	6	1	3.38314	0.211717
Mapkapk2	6	1	2.89644	-0.287903
Rab7b	6	1	3.38741	-0.787729
Nuak2	6	1	3.75221	-0.57417
Ptgs2	6	1	3.8725	-0.112975
Sde2	6	1	3.19276	0.670431
Fam107b	6	1	3.09953	1.18592
Il1rn	6	1	3.90594	0.272579
Traf1	6	1	3.28313	0.627977
Nr4a2	6	1	3.93403	0.0958669
Cytip	6	1	3.01799	1.33429
Nfe2l2	6	1	3.43862	-0.494967
Itprid2	6	1	3.91954	-0.166282
Bub1b	6	1	2.73636	0.415415
Dusp2	6	1	3.01363	0.150713
Bcl2l11	6	1	3.65437	0.125859
Il1b	6	1	3.45038	0.323311
Hck	6	1	3.09228	0.961934
Cebpb	6	1	3.99167	-0.464048
Ptpn1	6	1	2.78357	0.646637
Gm38335	6	1	3.8972	-0.719321
Tiparp	6	1	3.76395	-1.07007
Tlr2	6	1	3.3109	-0.419178
Ubqln4	6	1	3.17939	-0.53402
Rab2a	6	1	2.85385	-0.706866
Nr4a3	6	1	4.03896	-0.551526
Pde4b	6	1	3.9419	-0.562997
Zc3h12a	6	1	3.68981	-0.110072
Rnf19b	6	1	3.44711	-1.05167
Runx3	6	1	3.14774	0.849041
Tnfrsf1b	6	1	2.70316	0.912317
Slc25a33	6	1	3.90912	-0.302038
Errfi1	6	1	3.48228	-1.15035
Cenpa	6	1	3.3471	-0.496413
Fosl2	6	1	3.90629	-0.459865
Stap1	6	1	2.68488	0.238602
Utp3	6	1	2.60362	-0.141282
Cxcl1	6	1	3.25533	-0.430023
Cxcl2	6	1	3.11426	-0.0699167
Rasgef1b	6	1	3.18673	-0.237992
Vps37b	6	1	3.81676	-0.544462
Rilpl2	6	1	3.02121	-0.612622
Mxd1	6	1	3.70444	-0.805017
Isy1	6	1	3.80644	-0.273454
Kptn	6	1	3.03853	0.0703224
Bcl3	6	1	3.9605	-0.56846
Pvr	6	1	3.6655	0.179309
Tmem91	6	1	2.86783	0.1878
Nfkbib	6	1	3.04939	0.136129
Rab20	6	1	3.69813	-0.701122
Zfp703	6	1	3.8797	-0.872674
Nrg1	6	1	3.87228	-0.501825
Hmgb2	6	1	3.08471	1.04579
Birc2	6	1	2.91183	0.725325
Peak1os	6	1	3.63939	-0.702195
Plekho2	6	1	3.67132	-0.971437
Bcl2a1d	6	1	2.88362	0.486259
Bcl2a1b	6	1	2.60884	0.244044
Mras	6	1	3.07075	-0.589028
Ccrl2	6	1	2.97511	0.0957191
Csrnp1	6	1	3.6692	-1.11834
Tnfaip3	6	1	3.48776	-1.26093
Prdm1	6	1	3.00845	0.314885
Sowahc	6	1	3.02558	0.555078
Dot1l	6	1	3.71697	-0.653255
Gadd45b	6	1	3.49858	-0.862732
Btg1	6	1	3.15315	1.06043
Ppp1r12a	6	1	3.04779	-0.230561
Phlda1	6	1	3.1136	-0.0588199
Osm	6	1	3.89991	-0.344602
Plek	6	1	3.76375	-0.929119
Rel	6	1	3.30068	0.065153
Sqstm1	6	1	3.25071	-0.361428
Nlrp3	6	1	3.67108	-0.573312
Ndel1	6	1	2.65016	-0.0511622
Per1	6	1	3.56766	-0.692946
Kdm6b	6	1	3.72289	-0.929597
Slfn2	6	1	3.15445	0.199331
Trim25	6	1	3.70073	-0.223332
Arl5c	6	1	3.23754	0.840575
Eif1	6	1	3.19528	-0.395866
H3f3b	6	1	3.42581	-0.676939
Cyth1	6	1	2.90525	0.738684
Fam49a	6	1	2.43315	1.25552
Odc1	6	1	3.88303	-0.46112
Id2	6	1	3.69284	-0.662094
Ifrd1	6	1	3.53192	-0.644746
Nfkbia	6	1	3.12931	-0.0953954
Snapc1	6	1	3.14415	-0.592313
Susd6	6	1	3.29433	-1.03671
Tnfaip2	6	1	3.86377	0.229413
Gpr132	6	1	3.90635	0.090951
Hist1h1c	6	1	3.72444	-0.961172
Cd83	6	1	3.54693	-1.22683
Nfil3	6	1	3.93387	-0.0479193
Snx18	6	1	3.39984	-0.58878
Rem2	6	1	3.63397	-0.871716
Csf2rb	6	1	3.84176	-0.050069
Maff	6	1	3.37321	-0.58979
Tob2	6	1	2.6576	-0.538025
Pim3	6	1	3.78478	-0.398174
Grasp	6	1	3.02379	1.1354
Nr4a1	6	1	3.64943	-0.99282
Litaf	6	1	3.92468	-0.446083
D930030I03Rik	6	1	3.31938	0.376747
Filip1l	6	1	2.51796	0.993723
Map3k7cl	6	1	3.43372	-0.544203
Ifngr2	6	1	2.87343	0.588003
Ets2	6	1	3.81189	-0.815965
Gm49774	6	1	2.76653	0.0568162
Cdkn1a	6	1	3.75541	-0.0072912
Pim1	6	1	3.55447	-0.952795
Nfkbie	6	1	3.7922	0.0155758
Vegfa	6	1	3.90338	0.0984881
Tgif1	6	1	2.95214	0.0389564
Crem	6	1	4.02461	-0.585837
Mpp7	6	1	3.82462	-1.0838
Etf1	6	1	3.45034	-0.293771
Pmaip1	6	1	3.40119	0.444703
Ehd1	6	1	3.33699	-0.365131
Slc3a2	6	1	3.38999	-0.486832
Zfand5	6	1	3.55543	-1.12107
Got1	6	1	3.59687	-0.373046
Mxi1	6	1	3.90215	-0.434936
Dusp5	6	1	3.82851	0.129375
Emd	6	1	3.7357	0.0702897
Rpl7	7	1	-5.85113	1.35224
Mrpl30	7	1	-4.22939	1.21635
Rpl31	7	1	-5.32701	0.982247
Eef1b2	7	1	-5.96353	1.37849
Rpl37a	7	1	-5.47507	0.725241
Ramp1	7	1	-4.93106	1.50602
Gas5	7	1	-5.88555	1.12832
Adamts4	7	1	-6.05273	0.984151
Fh1	7	1	-4.40503	1.31657
Bmyc	7	1	-4.47565	0.559381
Rpl7a	7	1	-5.12856	1.33938
Ak8	7	1	-5.24921	1.23353
Rpl12	7	1	-5.9619	1.31935
Rpl35	7	1	-5.52266	0.988716
Zfas1	7	1	-4.86674	0.461959
Rps21	7	1	-5.56158	0.868271
Rpl22l1	7	1	-4.63693	1.09645
Rps3a1	7	1	-5.65536	1.15388
Rps27	7	1	-5.56257	0.776501
Rpl34	7	1	-5.70452	1.25715
Dapp1	7	1	-4.55036	0.328711
Rps20	7	1	-5.5374	1.21986
Gm11808	7	1	-5.41028	0.97746
Rps6	7	1	-5.70522	1.51279
Uqcrh	7	1	-5.3977	0.703123
Rps8	7	1	-5.64901	1.43604
Fuca1	7	1	-4.17507	0.810974
Rpl11	7	1	-5.40338	1.65795
Rpl22	7	1	-5.69904	1.03487
Rpl9	7	1	-5.49792	1.67196
Rplp0	7	1	-5.52411	1.71287
Rpl6	7	1	-5.23247	1.61345
Rpl21	7	1	-5.71349	1.49213
Rpl32	7	1	-5.9022	1.28363
Clec4b1	7	1	-4.59852	0.0337123
Rps9	7	1	-5.60726	0.899699
Rpl28	7	1	-5.40058	1.59359
Rps5	7	1	-5.66499	1.45789
Rps19	7	1	-5.52919	1.5919
Rps16	7	1	-5.82803	1.24262
Eif3k	7	1	-4.35947	1.28503
Gm4673	7	1	-4.72091	0.126855
Rps11	7	1	-5.69764	1.50365
Rpl18	7	1	-5.45865	1.3965
Rps17	7	1	-4.83837	1.00991
Rps3	7	1	-5.54151	1.75399
Eif3f	7	1	-5.25778	1.40543
Rpl27a	7	1	-5.69159	1.08414
Rps13	7	1	-5.64242	1.27926
Rps15a	7	1	-5.5322	1.60925
Rplp2	7	1	-5.18569	0.966508
Uba52	7	1	-5.32055	1.46052
Rpl18a	7	1	-5.69484	1.13382
Rpl13	7	1	-5.70589	1.4496
Rps25	7	1	-5.95697	1.33659
Rplp1	7	1	-6.05607	1.08187
Rpl4	7	1	-5.30972	1.26401
Eef1a1	7	1	-5.3525	1.39013
Rpl29	7	1	-5.5134	1.48403
Rpsa	7	1	-5.36059	1.43953
Rpl14	7	1	-5.36933	1.57503
Ccr2	7	1	-4.50893	0.0847176
Rps12	7	1	-5.71794	0.777039
Gm35154	7	1	-4.74465	0.133418
Eef2	7	1	-4.33663	0.462751
Naca	7	1	-5.51656	1.64586
Rpl41	7	1	-5.29991	0.660217
Rps26	7	1	-5.44931	0.858062
Cct4	7	1	-4.32538	1.03601
Rps27a	7	1	-5.55687	1.46033
Npm1	7	1	-5.23448	1.3465
Rack1	7	1	-5.75318	1.30455
2410006H16Rik	7	1	-5.689	1.07848
Rpl26	7	1	-5.76125	1.33219
Supt4a	7	1	-4.53287	1.32713
Rpl23	7	1	-5.87213	1.1051
Rpl19	7	1	-5.32635	1.50719
Rpl27	7	1	-5.35619	1.23808
D11Wsu47e	7	1	-5.0566	0.96244
Rpl38	7	1	-5.47925	0.679024
Rps7	7	1	-5.59753	1.60522
Trappc6b	7	1	-4.20875	1.1996
Rps29	7	1	-5.38489	0.634435
Srsf5	7	1	-4.18538	0.368068
Gm34084	7	1	-4.95746	0.351642
Rps23	7	1	-5.91207	1.13183
Nsa2	7	1	-4.56203	0.829486
Rpl15	7	1	-5.42857	1.6387
Rps24	7	1	-5.76768	1.01437
Tpt1	7	1	-5.98394	1.12101
Rpl37	7	1	-5.56741	0.790549
Rpl30	7	1	-5.56542	0.935206
Angpt1	7	1	-5.96742	0.778781
Eif3e	7	1	-4.60656	0.993063
Eif3h	7	1	-5.53849	1.73138
Eef1d	7	1	-5.38858	1.40427
Rpl8	7	1	-5.51841	1.69289
Rpl3	7	1	-5.31289	1.49031
Ndufa6	7	1	-5.25815	0.818494
Pfdn5	7	1	-5.45566	1.11044
Hnrnpa1	7	1	-4.67615	0.842434
Ciita	7	1	-4.48688	0.0602807
Rpl35a	7	1	-5.62972	0.909769
Rpl24	7	1	-5.27887	1.4391
Rps2	7	1	-5.28913	1.61337
Rps10	7	1	-5.56545	1.5474
Rpl10a	7	1	-5.50698	1.70987
Rps28	7	1	-5.44123	0.723212
Rps18	7	1	-5.60327	1.66626
H2-DMa	7	1	-4.56069	0.0773137
H2-DMb1	7	1	-4.59246	0.0600688
H2-Ab1	7	1	-4.6039	-0.00473464
H2-Aa	7	1	-4.59484	0.0128543
H2-Eb1	7	1	-4.5851	0.00309443
Rpl36	7	1	-5.48718	1.0168
Cox7a2l	7	1	-5.76104	1.18399
Rps14	7	1	-5.90313	1.1429
Cd74	7	1	-4.57129	0.0311178
Rpl17	7	1	-5.77572	1.51372
Pold4	7	1	-4.69564	1.43853
Dpf2	7	1	-3.96186	0.272555
Fau	7	1	-5.68078	0.984241
Rpl39	7	1	-5.70296	1.00181
Naa10	7	1	-4.27667	0.834126
Rpl10	7	1	-5.5813	1.26995
Igbp1	7	1	-4.25035	0.368874
Rps4x	7	1	-5.81838	1.54742
Tspan6	7	1	-5.94589	0.944801
Rpl36a	7	1	-5.5369	1.01748
Rnf149	8	1	3.14826	2.28306
Nabp1	8	1	3.08971	2.49491
Sp100	8	1	2.17189	2.84053
Gpr35	8	1	2.85669	3.05278
Prdx6	8	1	2.32419	3.23171
Sell	8	1	2.83469	3.98411
Cd244a	8	1	3.23279	3.08388
G0s2	8	1	4.05723	2.84206
Api5	8	1	3.43867	2.4692
Thbs1	8	1	2.52543	3.75644
Morrbid	8	1	2.62722	3.95632
Gpcpd1	8	1	3.0336	2.75169
Plcb1	8	1	2.86159	3.9471
Samhd1	8	1	2.14187	2.9281
Slpi	8	1	2.7234	3.93279
Gm9733	8	1	2.81944	3.99702
Sirpb1b	8	1	1.96908	3.2074
Sirpb1c	8	1	1.95456	3.2788
Pmvk	8	1	2.41537	3.77291
Cdc42se1	8	1	2.85217	3.60231
Chil3	8	1	2.72525	3.98528
Glipr2	8	1	2.78078	3.97053
Msantd3	8	1	2.01646	3.33236
Fgr	8	1	2.54932	3.05945
Fam53a	8	1	2.75205	3.55808
Plac8	8	1	2.73193	3.86051
Crybb1	8	1	2.21918	3.77384
Bri3bp	8	1	3.54657	2.95593
Pilra	8	1	3.47677	2.58943
Pilrb2	8	1	3.06149	2.95543
Tmsb10	8	1	1.94802	3.30905
Gfpt1	8	1	3.14059	2.24836
Bhlhe40	8	1	2.96047	2.36554
Il17ra	8	1	2.98759	2.97253
Scnn1a	8	1	4.06957	2.84357
Klra2	8	1	2.57398	3.20284
Plbd1	8	1	2.00163	3.04744
Mgst1	8	1	2.9133	3.74038
Tarm1	8	1	2.57982	3.89667
Pglyrp1	8	1	4.02618	2.85776
Apoc2	8	1	3.40828	2.99694
Cd177	8	1	2.7572	4.01303
Atp1a3	8	1	3.59157	2.89605
Ceacam1	8	1	3.9347	2.85542
Dmkn	8	1	2.0538	3.46196
Napsa	8	1	1.88929	3.23617
Wnt11	8	1	2.12561	3.66447
Spn	8	1	3.81162	2.79001
Itgal	8	1	3.27013	3.05422
Adam8	8	1	2.13588	3.72444
Ifitm3	8	1	2.29194	3.34689
Ifitm6	8	1	3.15792	3.12549
Mcemp1	8	1	2.26437	3.67842
Gsr	8	1	3.11367	3.2524
Rbpms	8	1	2.81654	3.54782
Msr1	8	1	2.34619	3.64596
Cyp4f18	8	1	1.99053	3.01962
Hp	8	1	2.76045	4.01043
Gcsh	8	1	2.09401	3.65159
Fanca	8	1	2.77053	4.03701
Mmp8	8	1	2.79362	4.04021
Sorl1	8	1	2.97403	2.93239
Nxpe4	8	1	3.42667	3.00432
Bcl2a1a	8	1	3.56924	2.53598
Smpdl3a	8	1	2.91359	3.77996
Dna2	8	1	2.24926	3.59491
Adora2a	8	1	2.67359	3.90653
Castor1	8	1	2.17957	3.28435
Stk10	8	1	2.60099	2.82043
Gm2a	8	1	1.94094	3.2104
Adora2b	8	1	3.33049	3.04181
Tnfsf13	8	1	2.83092	3.96692
Ace	8	1	3.55828	3.00525
Cd300a	8	1	2.33863	3.30351
Cd300e	8	1	3.99225	2.85146
Tspan13	8	1	2.34759	2.92831
Ccdc88c	8	1	3.97466	2.8502
Gpr141	8	1	2.58724	3.10352
Gcnt2	8	1	2.73806	3.94846
H2afy	8	1	2.56265	3.15401
Vcan	8	1	2.05108	3.68766
Emb	8	1	1.95276	3.26845
Ear2	8	1	3.77265	2.7129
Rnase6	8	1	2.31563	3.01203
Rnase2b	8	1	2.77006	4.01211
Ltb4r1	8	1	2.16633	3.06134
Gjb2	8	1	4.04628	2.84323
Ly6i	8	1	2.05316	3.40307
Ly6c2	8	1	2.72371	4.02687
Bin2	8	1	3.15884	2.69808
Krt80	8	1	2.76529	3.31126
Itgb7	8	1	1.84165	3.21355
B3gnt5	8	1	2.54811	3.80232
Dgkg	8	1	1.9117	3.10622
Gm31814	8	1	3.44382	3.01512
Parp14	8	1	2.42776	3.16797
Samsn1	8	1	3.0348	2.35764
Agpat4	8	1	2.45572	2.84163
Msrb1	8	1	2.70594	3.75833
Stk38	8	1	2.77347	3.53533
Rab44	8	1	2.79454	3.91298
Tap1	8	1	2.583	3.12042
Trem3	8	1	3.4865	2.99304
Treml4	8	1	4.04218	2.84801
Pot1b	8	1	3.3887	2.52069
Adgre4	8	1	3.4024	2.97165
Emilin2	8	1	2.77217	4.00652
Arhgef37	8	1	2.72626	3.96938
Setbp1	8	1	4.07626	2.82897
Cdk2ap2	8	1	2.03086	3.43547
Fam89b	8	1	2.43606	3.3377
Cdc42ep2	8	1	2.45867	3.68613
Prdx5	8	1	2.2946	3.72731
Pgam1	8	1	2.06252	3.7221
Avpi1	8	1	2.11787	2.93032
Mirt1	8	1	3.99103	2.85046
